# An adhesion signaling axis involving Dystroglycan, β1-Integrin and Cas adaptor proteins regulates the establishment of the cortical glial scaffold

**DOI:** 10.1101/2022.08.02.502565

**Authors:** Wenny Wong, Jason A. Estep, Alyssa M. Treptow, Niloofar Rajabli, Jennifer N. Jahncke, Teresa Ubina, Kevin M. Wright, Martin M. Riccomagno

## Abstract

The mature mammalian cortex is composed of six architecturally and functionally distinct layers. Two key steps in the assembly of this layered structure are the initial establishment of the glial scaffold and the subsequent migration of post-mitotic neurons to their final position. These processes involve the precise and timely regulation of adhesion and detachment of neural cells from their substrates. Although much is known about the roles of adhesive substrates during neuronal migration and the formation of the glial scaffold, less is understood about how these signals are interpreted and integrated within these neural cells. Here, we provide *in vivo* evidence that Cas proteins, a family of cytoplasmic adaptors, serve a functional and redundant role during cortical lamination. *Cas* triple conditional knock-out (*Cas* TcKO) mice display severe cortical phenotypes that feature cobblestone malformations. Molecular epistasis and genetic experiments suggest that Cas proteins act downstream of transmembrane Dystroglycan and β1-Integrin in a radial glial cell-autonomous manner. Overall, these data establish a new and essential role for Cas adaptor proteins during the formation of cortical circuits and reveal a signaling axis controlling cortical scaffold formation.
