## Supplemental Data 1 for "An adhesion signaling axis involving Dystroglycan, β1-Integrin and Cas adaptor proteins regulates the establishment of the cortical glial scaffold"

### Sheet: Fig 3D
	Replicate	1	2	3	4	5	6	7	8	9
	Control P7 Cux1
	BIN	Prop cells	Prop cells	Prop cells	Prop cells	Prop cells	Prop cells	Prop cells	Prop cells	Prop cells	AVERAGE
	1	0.101604	0.0769231	0.193333	0.145749	0.0547945	0.127182	0.0937997	0.0689655	0.126467	0.109869
	2	0.208556	0.178236	0.25	0.200405	0.2	0.219451	0.465819	0.297414	0.119948	0.237759
	3	0.248663	0.249531	0.27	0.190283	0.284932	0.286783	0.376789	0.310345	0.134289	0.261291
	4	0.0882353	0.210131	0.14	0.216599	0.227397	0.169576	0.0524642	0.221264	0.109518	0.159465
	5	0.0481283	0.0187617	0.0133333	0.0546559	0.0410959	0.0448878	0.00476948	0.0373563	0.095176	0.0397961
	6	0.0668449	0.0393996	0.0166667	0.034413	0.0273973	0.0523691	0.00476948	0.0301724	0.0847458	0.039642
	7	0.0989305	0.0825516	0.0566667	0.0587045	0.0356164	0.0648379	0.00158983	0.0272989	0.0938722	0.0577854
	8	0.0828877	0.0750469	0.0266667	0.0708502	0.0438356	0.0174564	0	0.00718391	0.0977836	0.0468568
	9	0.0427807	0.0337711	0.0166667	0.0242915	0.0219178	0.00249377	0	0	0.0795306	0.0246058
	10	0.013369	0.0356473	0.0166667	0.00404858	0.0630137	0.0149626	0	0	0.0586701	0.0229309
	Total	1	1	1	1	1	1	1	1	1	1
	Emx1;CasTcKO Mutant P7 Cux1
	BIN	Prop cells	Prop cells	Prop cells	Prop cells	Prop cells	Prop cells	Prop cells	Prop cells	Prop cells	AVERAGE
	1	0.0642398	0.116992	0.0511464	0.0271605	0.0638723	0.0663781	0.107692	0.0593824	0.0916129	0.0720529
	2	0.109208	0.13649	0.0705467	0.118519	0.129741	0.167388	0.130769	0.135392	0.122581	0.124515
	3	0.134904	0.153203	0.0582011	0.116049	0.125749	0.184704	0.107692	0.163895	0.140645	0.131671
	4	0.0899358	0.178273	0.102293	0.133333	0.0958084	0.174603	0.120513	0.163895	0.149677	0.134259
	5	0.104925	0.0640669	0.176367	0.249383	0.105788	0.150072	0.0666667	0.15677	0.166452	0.137832
	6	0.130621	0.0306407	0.153439	0.25679	0.117764	0.109668	0.110256	0.163895	0.166452	0.137725
	7	0.102784	0.0389972	0.114638	0.0666667	0.105788	0.0764791	0.1	0.109264	0.0993548	0.0904413
	8	0.124197	0.103064	0.0828924	0.00987654	0.117764	0.038961	0.0974359	0.023753	0.0412903	0.0710261
	9	0.0835118	0.122563	0.100529	0.00987654	0.0898204	0.017316	0.0897436	0.00950119	0.0141935	0.0596728
	10	0.0556745	0.0557103	0.0899471	0.0123457	0.0479042	0.01443	0.0692308	0.0142518	0.00774194	0.040804
	Total	1	1	1	1	1	1	1	1	1	1
Control P7 Cux1
Bin	Fluorescent cells	Prop cells		Bin	Fluorescent cells	Prop cells		Bin	Fluorescent cells	Prop cells		Bin	Fluorescent cells	Prop cells		Bin	Fluorescent cells	Prop cells		Bin	Fluorescent cells	Prop cells		Bin	Fluorescent cells	Prop cells		Bin	Fluorescent cells	Prop cells		Bin	Fluorescent cells	Prop cells
1	38	0.101604		1	41	0.0769231		1	58	0.193333		1	72	0.145749		1	20	0.0547945		1	51	0.127182		1	59	0.0937997		1	48	0.0689655		1	97	0.126467
2	78	0.208556		2	95	0.178236		2	75	0.25		2	99	0.200405		2	73	0.2		2	88	0.219451		2	293	0.465819		2	207	0.297414		2	92	0.119948
3	93	0.248663		3	133	0.249531		3	81	0.27		3	94	0.190283		3	104	0.284932		3	115	0.286783		3	237	0.376789		3	216	0.310345		3	103	0.134289
4	33	0.0882353		4	112	0.210131		4	42	0.14		4	107	0.216599		4	83	0.227397		4	68	0.169576		4	33	0.0524642		4	154	0.221264		4	84	0.109518
5	18	0.0481283		5	10	0.0187617		5	4	0.0133333		5	27	0.0546559		5	15	0.0410959		5	18	0.0448878		5	3	0.00476948		5	26	0.0373563		5	73	0.095176
6	25	0.0668449		6	21	0.0393996		6	5	0.0166667		6	17	0.034413		6	10	0.0273973		6	21	0.0523691		6	3	0.00476948		6	21	0.0301724		6	65	0.0847458
7	37	0.0989305		7	44	0.0825516		7	17	0.0566667		7	29	0.0587045		7	13	0.0356164		7	26	0.0648379		7	1	0.00158983		7	19	0.0272989		7	72	0.0938722
8	31	0.0828877		8	40	0.0750469		8	8	0.0266667		8	35	0.0708502		8	16	0.0438356		8	7	0.0174564		8	0	0		8	5	0.00718391		8	75	0.0977836
9	16	0.0427807		9	18	0.0337711		9	5	0.0166667		9	12	0.0242915		9	8	0.0219178		9	1	0.00249377		9	0	0		9	0	0		9	61	0.0795306
10	5	0.013369		10	19	0.0356473		10	5	0.0166667		10	2	0.00404858		10	23	0.0630137		10	6	0.0149626		10	0	0		10	0	0		10	45	0.0586701
Total cells	374	1		Total cells	533	1		Total cells	300	1		Total cells	494	1		Total cells	365	1		Total cells	401	1		Total cells	629	1		Total cells	696	1		Total cells	767	1
Emx1;CasTcKO Mutant P7 Cux1
Bin	Fluorescent cells	Prop cells		Bin	Fluorescent cells	Prop cells		Bin	Fluorescent cells	Prop cells		Bin	Fluorescent cells	Prop cells		Bin	Fluorescent cells	Prop cells		Bin	Fluorescent cells	Prop cells		Bin	Fluorescent cells	Prop cells		Bin	Fluorescent cells	Prop cells		Bin	Fluorescent cells	Prop cells
1	30	0.0642398		1	42	0.116992		1	29	0.0511464		1	11	0.0271605		1	32	0.0638723		1	46	0.0663781		1	42	0.107692		1	25	0.0593824		1	71	0.0916129
2	51	0.109208		2	49	0.13649		2	40	0.0705467		2	48	0.118519		2	65	0.129741		2	116	0.167388		2	51	0.130769		2	57	0.135392		2	95	0.122581
3	63	0.134904		3	55	0.153203		3	33	0.0582011		3	47	0.116049		3	63	0.125749		3	128	0.184704		3	42	0.107692		3	69	0.163895		3	109	0.140645
4	42	0.0899358		4	64	0.178273		4	58	0.102293		4	54	0.133333		4	48	0.0958084		4	121	0.174603		4	47	0.120513		4	69	0.163895		4	116	0.149677
5	49	0.104925		5	23	0.0640669		5	100	0.176367		5	101	0.249383		5	53	0.105788		5	104	0.150072		5	26	0.0666667		5	66	0.15677		5	129	0.166452
6	61	0.130621		6	11	0.0306407		6	87	0.153439		6	104	0.25679		6	59	0.117764		6	76	0.109668		6	43	0.110256		6	69	0.163895		6	129	0.166452
7	48	0.102784		7	14	0.0389972		7	65	0.114638		7	27	0.0666667		7	53	0.105788		7	53	0.0764791		7	39	0.1		7	46	0.109264		7	77	0.0993548
8	58	0.124197		8	37	0.103064		8	47	0.0828924		8	4	0.00987654		8	59	0.117764		8	27	0.038961		8	38	0.0974359		8	10	0.023753		8	32	0.0412903
9	39	0.0835118		9	44	0.122563		9	57	0.100529		9	4	0.00987654		9	45	0.0898204		9	12	0.017316		9	35	0.0897436		9	4	0.00950119		9	11	0.0141935
10	26	0.0556745		10	20	0.0557103		10	51	0.0899471		10	5	0.0123457		10	24	0.0479042		10	10	0.01443		10	27	0.0692308		10	6	0.0142518		10	6	0.00774194
Total cells	467	1		Total cells	359	1		Total cells	567	1		Total cells	405	1		Total cells	501	1		Total cells	693	1		Total cells	390	1		Total cells	421	1		Total cells	775	1

### Sheet: Fig 3E
	Replicate	1	2	3	4	5	6	7	8	9
	Control P7 Ctip2
	Bin	Prop cells	Prop cells	Prop cells	Prop cells	Prop cells	Prop cells	Prop cells	Prop cells	Prop cells	Average
	1	0.041543	0.0801782	0.0637584	0.102506	0.067757	0.0712831	0.0152284	0.00869565	0	0.0501055
	2	0.0682493	0.0957684	0.0721477	0.123007	0.088785	0.0631365	0.00507614	0.0115942	0	0.0586404
	3	0.0504451	0.0801782	0.0503356	0.107062	0.0794393	0.0590631	0.0203046	0.0231884	0	0.052224
	4	0.0563798	0.142539	0.0536913	0.104784	0.0724299	0.0610998	0.0253807	0.0376812	0.0352941	0.0654755
	5	0.166172	0.258352	0.166107	0.18451	0.147196	0.14664	0.279188	0.208696	0.361765	0.213181
	6	0.249258	0.240535	0.216443	0.175399	0.142523	0.156823	0.314721	0.257971	0.405882	0.239951
	7	0.148368	0.0668151	0.162752	0.0911162	0.0747664	0.112016	0.106599	0.185507	0.105882	0.117091
	8	0.0474777	0.00222717	0.0469799	0.0250569	0.0794393	0.10998	0.071066	0.0753623	0.0323529	0.054438
	9	0.0919881	0.0200445	0.119128	0.070615	0.149533	0.142566	0.121827	0.118841	0.0411765	0.0973021
	10	0.0801187	0.013363	0.0486577	0.0159453	0.0981308	0.0773931	0.0406091	0.0724638	0.0176471	0.0515921
	Total cells	1	1	1	1	1	1	1	1	1
	Emx1;CasTcKO Mutant P7 Ctip2
	Bin	Prop cells	Prop cells	Prop cells	Prop cells	Prop cells	Prop cells	Prop cells	Prop cells	Prop cells	Average
	1	0.232604	0.23219	0.0672451	0.126984	0.1	0.141631	0.150289	0.202864	0.145933	0.155527
	2	0.163022	0.110818	0.0802603	0.144621	0.0969697	0.0965665	0.141618	0.210024	0.0909091	0.12609
	3	0.135189	0.055409	0.0694143	0.112875	0.106061	0.103004	0.0722543	0.147971	0.0837321	0.0984344
	4	0.0656064	0.0501319	0.104121	0.0934744	0.127273	0.158798	0.0491329	0.0787589	0.0909091	0.0909118
	5	0.083499	0.055409	0.147505	0.112875	0.115152	0.158798	0.0433526	0.0477327	0.0430622	0.0897095
	6	0.0914513	0.0633245	0.253796	0.164021	0.175758	0.141631	0.0780347	0.0572792	0.0837321	0.123225
	7	0.111332	0.113456	0.177874	0.132275	0.127273	0.118026	0.176301	0.116945	0.181818	0.139478
	8	0.0437376	0.126649	0.0542299	0.0299824	0.0878788	0.0343348	0.182081	0.107399	0.210526	0.0974243
	9	0.0437376	0.110818	0.0238612	0.0723104	0.0393939	0.00858369	0.0346821	0.0214797	0.0358852	0.0434169
	10	0.0298211	0.0817942	0.021692	0.010582	0.0242424	0.0386266	0.0722543	0.00954654	0.0334928	0.0357836
	Total cells	1	1	1	1	1	1	1	1	1
Control P7 Ctip2
Bin	Fluorescent cells	Prop cells		Bin	Fluorescent cells	Prop cells		Bin	Fluorescent to DAPI ration	Prop cells		Bin	Fluorescent cells	Prop cells		Bin	Fluorescent cells	Prop cells		Bin	Fluorescent to DAPI ration	Prop cells		Bin	Fluorescent cells	Prop cells		Bin	Fluorescent cells	Prop cells		Bin	Fluorescent to DAPI ration	Prop cells
1	14	0.041543		1	36	0.0801782		1	38	0.0637584		1	45	0.102506		1	29	0.067757		1	35	0.0712831		1	6	0.0152284		1	3	0.00869565		1	0	0
2	23	0.0682493		2	43	0.0957684		2	43	0.0721477		2	54	0.123007		2	38	0.088785		2	31	0.0631365		2	2	0.00507614		2	4	0.0115942		2	0	0
3	17	0.0504451		3	36	0.0801782		3	30	0.0503356		3	47	0.107062		3	34	0.0794393		3	29	0.0590631		3	8	0.0203046		3	8	0.0231884		3	0	0
4	19	0.0563798		4	64	0.142539		4	32	0.0536913		4	46	0.104784		4	31	0.0724299		4	30	0.0610998		4	10	0.0253807		4	13	0.0376812		4	12	0.0352941
5	56	0.166172		5	116	0.258352		5	99	0.166107		5	81	0.18451		5	63	0.147196		5	72	0.14664		5	110	0.279188		5	72	0.208696		5	123	0.361765
6	84	0.249258		6	108	0.240535		6	129	0.216443		6	77	0.175399		6	61	0.142523		6	77	0.156823		6	124	0.314721		6	89	0.257971		6	138	0.405882
7	50	0.148368		7	30	0.0668151		7	97	0.162752		7	40	0.0911162		7	32	0.0747664		7	55	0.112016		7	42	0.106599		7	64	0.185507		7	36	0.105882
8	16	0.0474777		8	1	0.00222717		8	28	0.0469799		8	11	0.0250569		8	34	0.0794393		8	54	0.10998		8	28	0.071066		8	26	0.0753623		8	11	0.0323529
9	31	0.0919881		9	9	0.0200445		9	71	0.119128		9	31	0.070615		9	64	0.149533		9	70	0.142566		9	48	0.121827		9	41	0.118841		9	14	0.0411765
10	27	0.0801187		10	6	0.013363		10	29	0.0486577		10	7	0.0159453		10	42	0.0981308		10	38	0.0773931		10	16	0.0406091		10	25	0.0724638		10	6	0.0176471
Total cells	337	1		Total cells	449	1		Total cells	596	1		Total cells	439	1		Total cells	428	1		Total cells	491	1		Total cells	394	1		Total cells	345	1		Total cells	340	1
Emx1;CasTcKO Mutant P7 Ctip2
Bin	Fluorescent cells	Prop cells		Bin	Fluorescent cells	Prop cells		Bin	Fluorescent to DAPI ration	Prop cells		Bin	Fluorescent cells	Prop cells		Bin	Fluorescent cells	Prop cells		Bin	Fluorescent to DAPI ration	Prop cells		Bin	Fluorescent cells	Prop cells		Bin	Fluorescent cells	Prop cells		Bin	Fluorescent to DAPI ration	Prop cells
1	117	0.232604		1	88	0.23219		1	31	0.0672451		1	72	0.126984		1	33	0.1		1	66	0.141631		1	52	0.150289		1	85	0.202864		1	61	0.145933
2	82	0.163022		2	42	0.110818		2	37	0.0802603		2	82	0.144621		2	32	0.0969697		2	45	0.0965665		2	49	0.141618		2	88	0.210024		2	38	0.0909091
3	68	0.135189		3	21	0.055409		3	32	0.0694143		3	64	0.112875		3	35	0.106061		3	48	0.103004		3	25	0.0722543		3	62	0.147971		3	35	0.0837321
4	33	0.0656064		4	19	0.0501319		4	48	0.104121		4	53	0.0934744		4	42	0.127273		4	74	0.158798		4	17	0.0491329		4	33	0.0787589		4	38	0.0909091
5	42	0.083499		5	21	0.055409		5	68	0.147505		5	64	0.112875		5	38	0.115152		5	74	0.158798		5	15	0.0433526		5	20	0.0477327		5	18	0.0430622
6	46	0.0914513		6	24	0.0633245		6	117	0.253796		6	93	0.164021		6	58	0.175758		6	66	0.141631		6	27	0.0780347		6	24	0.0572792		6	35	0.0837321
7	56	0.111332		7	43	0.113456		7	82	0.177874		7	75	0.132275		7	42	0.127273		7	55	0.118026		7	61	0.176301		7	49	0.116945		7	76	0.181818
8	22	0.0437376		8	48	0.126649		8	25	0.0542299		8	17	0.0299824		8	29	0.0878788		8	16	0.0343348		8	63	0.182081		8	45	0.107399		8	88	0.210526
9	22	0.0437376		9	42	0.110818		9	11	0.0238612		9	41	0.0723104		9	13	0.0393939		9	4	0.00858369		9	12	0.0346821		9	9	0.0214797		9	15	0.0358852
10	15	0.0298211		10	31	0.0817942		10	10	0.021692		10	6	0.010582		10	8	0.0242424		10	18	0.0386266		10	25	0.0722543		10	4	0.00954654		10	14	0.0334928
Total cells	503	1		Total cells	379	1		Total cells	461	1		Total cells	567	1		Total cells	330	1		Total cells	466	1		Total cells	346	1		Total cells	419	1		Total cells	418	1
