## Supplemental Data 2 for "An adhesion signaling axis involving Dystroglycan, β1-Integrin and Cas adaptor proteins regulates the establishment of the cortical glial scaffold"

### Sheet: S3A
Cell Density	P3
Ctip2	Control	Emx1Cre;TcKO		X axis:	Ctip2+ cells/mm^2
Animal 1	1323.47	1529.09
Animal 2	1957.35	2305.86
Animal 3	1792.88	2760.76
Animal 4	1526.55	1492.01
Animal 5	799.486	2004.29
Mean	1479.95	2018.4
SD	451.533	536.295
SEM	201.932	239.838
Cux1	Control	Emx1Cre;TcKO		X axis:	Cux1+ cells/mm^2
Animal 1	1977.46	3475.9
Animal 2	953.737	3731.81
Animal 3	3237.45	4179.88
Animal 4	3057.99	3020.97
Animal 5	1673.05	2009.88
Mean	2179.94	3283.69
SD	960.572	826.519
SEM	429.581	369.631
CONTROLS									Cux1				Ctip2
Animal 1			CUX+cells	CTIP2+cells	Area (um^2)	Cux1 density (um^2)	Ctip2 density (um^2)
Section 1			347	264	265380	0.00130756	0.000994801		Animal	Control	Mutant		Animal	Control	Mutant
Section 2			821	490	262855	0.00312339	0.00186414		1	0.00197746	0.0034759		1	0.00132347	0.00152909
Section 3			385	285	256421	0.00150144	0.00111145		2	0.000953737	0.00373181		2	0.00195735	0.00230586
					Mean	0.00197746	0.00132347		3	0.00323745	0.00417988		3	0.00179288	0.00276076
Animal 2			CUX+cells	CTIP2+cells	Area (um^2)				4	0.00305799	0.00302097		4	0.00152655	0.00149201
Section 1			206	518	356903	0.000577187	0.00145137		5	0.00167305	0.00200988		5	0.000799486	0.00200429
Section 2			260	341	254097	0.00102323	0.00134201		Mean	0.00217994	0.00328369		Mean	0.00147995	0.0020184
Section 3			258	630	204633	0.00126079	0.00307868		SD	0.000960572	0.000826519		SD	0.000451533	0.000536295
					Mean	0.000953737	0.00195735		SEM	0.000429581	0.000369631		SEM	0.000201932	0.000239838
Animal 3			CUX+cells	CTIP2+cells	Area (um^2)
Section 1			912	506	263817	0.00345694	0.00191799			Density/ mm^2
Section 2			662	483	252693	0.00261978	0.00191141		Animal	Control	Mutant		Animal	Control	Mutant
Section 3			934	398	256902	0.00363562	0.00154923		1	1977.46	3475.9		1	1323.47	1529.09
					Mean	0.00323745	0.00179288		2	953.737	3731.81		2	1957.35	2305.86
Animal 4			CUX+cells	CTIP2+cells	Area (um^2)				3	3237.45	4179.88		3	1792.88	2760.76
Section 1			718	342	260414	0.00275715	0.00131329		4	3057.99	3020.97		4	1526.55	1492.01
Section 2			745	368	262361	0.0028396	0.00140265		5	1673.05	2009.88		5	799.486	2004.29
Section 3			929	484	259698	0.00357723	0.0018637		Mean	2179.94	3283.69		Mean	1479.95	2018.4
					Mean	0.00305799	0.00152655		SD	960.572	826.519		SD	451.533	536.295
Animal 5			CUX+cells	CTIP2+cells	Area (um^2)				SEM	429.581	369.631		SEM	201.932	239.838
Section 1			464	213	276943	0.00167543	0.00076911
Section 2			513	202	276299	0.00185669	0.000731093
Section 3			394	238	264958	0.00148703	0.000898256
					Mean	0.00167305	0.000799486
Emx1Cre; TcKO MUTANTS			CUX+cells	CTIP2+cells	Area (um^2)
Animal 1
Section 1			611	253	268821	0.00227289	0.000941147
Section 2			1047	460	253792	0.00412543	0.00181251
Section 3			1057	481	262324	0.00402937	0.00183361
					Mean	0.0034759	0.00152909
Animal 2			CUX+cells	CTIP2+cells	Area (um^2)
Section 1			606	315	194621	0.00311374	0.00161853
Section 2			841	529	273424	0.00307581	0.00193473
Section 3			924	621	184584	0.00500586	0.00336433
					Mean	0.00373181	0.00230586
Animal 3			CUX+cells	CTIP2+cells	Area (um^2)
Section 1			1191	838	258823	0.0046016	0.00323773
Section 2			1140	653	256719	0.00444066	0.00254364
Section 3			902	645	257906	0.0034974	0.00250091
					Mean	0.00417988	0.00276076
Animal 4			CUX+cells	CTIP2+cells	Area (um^2)
Section 1			734	370	264792	0.00277198	0.00139732
Section 2			720	345	169394	0.00425044	0.00203667
Section 3			515	263	252392	0.00204047	0.00104203
					Mean	0.00302097	0.00149201
Animal 5			CUX+cells	CTIP2+cells	Area (um^2)
Section 1			612	701	262776	0.00232898	0.00266767
Section 2			597	616	252430	0.00236501	0.00244028
Section 3			338	229	253062	0.00133564	0.000904918
					Mean	0.00200988	0.00200429

### Sheet: S3B Fig
Control P7 RorB
Bin	Prop cells	Prop cells	Prop cells	Prop cells	Prop cells	Prop cells	Prop cells	Prop cells	Prop cells	Average
1	0	0	0	0.03125	0	0	0	0.0561798	0	0.00971442
2	0	0.0461538	0	0.0104167	0	0.0202899	0.012987	0.011236	0.0862069	0.02081
3	0.312757	0.333333	0.0701754	0.25	0.109756	0.237681	0.350649	0.269663	0.344828	0.253205
4	0.37037	0.461538	0.701754	0.59375	0.335366	0.289855	0.418831	0.393258	0.468966	0.448188
5	0.197531	0.0871795	0.22807	0.114583	0.371951	0.24058	0.142857	0.213483	0.1	0.188471
6	0.090535	0.0615385	0	0	0.164634	0.15942	0.0681818	0.0561798	0	0.0667211
7	0.0288066	0.0102564	0	0	0.0182927	0.0521739	0.00324675	0	0	0.0125307
8	0	0	0	0	0	0	0	0	0	0
9	0	0	0	0	0	0	0.00324675	0	0	0.00036075
10	0	0	0	0	0	0	0	0	0	0
Total cells	1	1	1	1	1	1	1	1	1	1
Emx1;CasTcKO Mutant P7 RorB
Bin	Prop cells	Prop cells	Prop cells	Prop cells	Prop cells	Prop cells	Prop cells	Prop cells	Prop cells	Average
1	0.0177778	0	0.0319149	0	0.00510204	0.0416667	0.00581395	0.0449898	0.0714286	0.0242993
2	0.137778	0.0896552	0.148936	0.0604027	0.0969388	0.0694444	0.156977	0.100204	0.115079	0.10838
3	0.155556	0.172414	0.202128	0.124161	0.122449	0.125	0.0988372	0.132924	0.222222	0.150632
4	0.208889	0.158621	0.308511	0.14094	0.142857	0.138889	0.110465	0.126789	0.174603	0.16784
5	0.271111	0.193103	0.255319	0.114094	0.137755	0.25	0.232558	0.128834	0.234127	0.201878
6	0.155556	0.158621	0.0425532	0.157718	0.163265	0.222222	0.273256	0.171779	0.111111	0.161787
7	0.0488889	0.2	0.0106383	0.261745	0.214286	0.138889	0.116279	0.192229	0.0555556	0.137612
8	0.00444444	0.0275862	0	0.14094	0.117347	0.0138889	0.00581395	0.0879346	0.015873	0.0459808
9	0	0	0	0	0	0	0	0.0122699	0	0.00136333
10	0	0	0	0	0	0	0	0.00204499	0	0.000227221
Total cells	1	1	1	1	1	1	1	1	1	1
Control P7 RorB
Bin	Fluorescent cells	Prop cells		Bin	Fluorescent cells	Prop cells		Bin	Fluorescent cells	Prop cells		Bin	Fluorescent cells	Prop cells		Bin	Fluorescent cells	Prop cells		Bin	Fluorescent cells	Prop cells		Bin	Fluorescent cells	Prop cells		Bin	Fluorescent cells	Prop cells		Bin	Fluorescent cells	Prop cells
1	0	0		1	0	0		1	0	0		1	12	0.03125		1	0	0		1	0	0		1	0	0		1	20	0.0561798		1	0	0
2	0	0		2	18	0.0461538		2	0	0		2	4	0.0104167		2	0	0		2	7	0.0202899		2	4	0.012987		2	4	0.011236		2	25	0.0862069
3	76	0.312757		3	130	0.333333		3	24	0.0701754		3	96	0.25		3	36	0.109756		3	82	0.237681		3	108	0.350649		3	96	0.269663		3	100	0.344828
4	90	0.37037		4	180	0.461538		4	240	0.701754		4	228	0.59375		4	110	0.335366		4	100	0.289855		4	129	0.418831		4	140	0.393258		4	136	0.468966
5	48	0.197531		5	34	0.0871795		5	78	0.22807		5	44	0.114583		5	122	0.371951		5	83	0.24058		5	44	0.142857		5	76	0.213483		5	29	0.1
6	22	0.090535		6	24	0.0615385		6	0	0		6	0	0		6	54	0.164634		6	55	0.15942		6	21	0.0681818		6	20	0.0561798		6	0	0
7	7	0.0288066		7	4	0.0102564		7	0	0		7	0	0		7	6	0.0182927		7	18	0.0521739		7	1	0.00324675		7	0	0		7	0	0
8	0	0		8	0	0		8	0	0		8	0	0		8	0	0		8	0	0		8	0	0		8	0	0		8	0	0
9	0	0		9	0	0		9	0	0		9	0	0		9	0	0		9	0	0		9	1	0.00324675		9	0	0		9	0	0
10	0	0		10	0	0		10	0	0		10	0	0		10	0	0		10	0	0		10	0	0		10	0	0		10	0	0
Total cells	243	1		Total cells	390	1		Total cells	342	1		Total cells	384	1		Total cells	328	1		Total cells	345	1		Total cells	308	1		Total cells	356	1		Total cells	290	1
Emx1;CasTcKO Mutant P7 RorB
Bin	Fluorescent cells	Prop cells		Bin	Fluorescent cells	Prop cells		Bin	Fluorescent cells	Prop cells		Bin	Fluorescent cells	Prop cells		Bin	Fluorescent cells	Prop cells		Bin	Fluorescent cells	Prop cells		Bin	Fluorescent cells	Prop cells		Bin	Fluorescent cells	Prop cells		Bin	Fluorescent cells	Prop cells
1	4	0.0177778		1	0	0		1	9	0.0319149		1	0	0		1	2	0.00510204		1	12	0.0416667		1	2	0.00581395		1	22	0.0449898		1	18	0.0714286
2	31	0.137778		2	26	0.0896552		2	42	0.148936		2	18	0.0604027		2	38	0.0969388		2	20	0.0694444		2	54	0.156977		2	49	0.100204		2	29	0.115079
3	35	0.155556		3	50	0.172414		3	57	0.202128		3	37	0.124161		3	48	0.122449		3	36	0.125		3	34	0.0988372		3	65	0.132924		3	56	0.222222
4	47	0.208889		4	46	0.158621		4	87	0.308511		4	42	0.14094		4	56	0.142857		4	40	0.138889		4	38	0.110465		4	62	0.126789		4	44	0.174603
5	61	0.271111		5	56	0.193103		5	72	0.255319		5	34	0.114094		5	54	0.137755		5	72	0.25		5	80	0.232558		5	63	0.128834		5	59	0.234127
6	35	0.155556		6	46	0.158621		6	12	0.0425532		6	47	0.157718		6	64	0.163265		6	64	0.222222		6	94	0.273256		6	84	0.171779		6	28	0.111111
7	11	0.0488889		7	58	0.2		7	3	0.0106383		7	78	0.261745		7	84	0.214286		7	40	0.138889		7	40	0.116279		7	94	0.192229		7	14	0.0555556
8	1	0.00444444		8	8	0.0275862		8	0	0		8	42	0.14094		8	46	0.117347		8	4	0.0138889		8	2	0.00581395		8	43	0.0879346		8	4	0.015873
9	0	0		9	0	0		9	0	0		9	0	0		9	0	0		9	0	0		9	0	0		9	6	0.0122699		9	0	0
10	0	0		10	0	0		10	0	0		10	0	0		10	0	0		10	0	0		10	0	0		10	1	0.00204499		10	0	0
Total cells	225	1		Total cells	290	1		Total cells	282	1		Total cells	298	1		Total cells	392	1		Total cells	288	1		Total cells	344	1		Total cells	489	1		Total cells	252	1

### Sheet: S3C Fig
Control P7 Tbr1
Bin	Prop cells	Prop cells	Prop cells	Prop cells	Prop cells	Prop cells	Prop cells	Prop cells	Prop cells	Average
1	0	0	0	0	0.00754717	0	0	0	0	0.000838574
2	0	0	0	0	0	0	0	0	0	0
3	0	0	0	0	0	0	0	0	0	0
4	0	0	0	0.0223325	0	0	0.00591716	0	0	0.00313885
5	0	0	0	0.0471464	0.0226415	0	0	0	0	0.00775421
6	0	0	0.0726644	0.0967742	0.0264151	0.0239521	0.0414201	0.0287356	0	0.0322179
7	0.0638298	0.0186047	0.136678	0.19603	0.0641509	0.11976	0.118343	0.0689655	0.0769231	0.0959206
8	0.196809	0.148837	0.224913	0.253102	0.166038	0.155689	0.301775	0.172414	0.192308	0.20132
9	0.457447	0.409302	0.311419	0.290323	0.362264	0.347305	0.319527	0.396552	0.432692	0.369648
10	0.281915	0.423256	0.254325	0.0942928	0.350943	0.353293	0.213018	0.333333	0.298077	0.289162
Total cells	1	1	1	1	1	1	1	1	1	1
Emx1;CasTcKO Mutant P7 Tbr1
Bin	Prop cells	Prop cells	Prop cells	Prop cells	Prop cells	Prop cells	Prop cells	Prop cells	Prop cells	Average
1	0.11746	0.20098	0.160494	0.0425532	0.127796	0.0922787	0.115108	0.166966	0.126246	0.127765
2	0.146032	0.171569	0.169753	0.0260047	0.0830671	0.0621469	0.129496	0.157989	0.0996678	0.116192
3	0.0920635	0.117647	0.0709877	0.0189125	0.0543131	0.0188324	0.125899	0.037702	0.0166113	0.061441
4	0.0412698	0.00490196	0.0154321	0.0118203	0.0702875	0.0188324	0.028777	0.043088	0.013289	0.027522
5	0.0190476	0.00490196	0.0246914	0.0189125	0.0479233	0.0244821	0.0143885	0.021544	0.00332226	0.0199126
6	0.0285714	0.00490196	0.00617284	0.0874704	0.0702875	0.0414313	0.0107914	0.0197487	0.0166113	0.0317763
7	0.0412698	0.00980392	0.00308642	0.148936	0.0958466	0.0828625	0.0215827	0.0466786	0.0199336	0.0522223
8	0.0984127	0.0539216	0.0277778	0.219858	0.108626	0.199623	0.0899281	0.127469	0.129568	0.117243
9	0.2	0.156863	0.188272	0.27896	0.185304	0.274953	0.194245	0.217235	0.318937	0.223863
10	0.215873	0.27451	0.333333	0.146572	0.15655	0.184557	0.269784	0.16158	0.255814	0.222064
Total cells	1	1	1	1	1	1	1	1	1	1
Control P7 Tbr1
Bin	Fluorescent cells	Prop cells		Bin	Fluorescent cells	Prop cells		Bin	Fluorescent cells	Prop cells		Bin	Fluorescent cells	Prop cells		Bin	Fluorescent cells	Prop cells		Bin	Fluorescent cells	Prop cells		Bin	Fluorescent cells	Prop cells		Bin	Fluorescent cells	Prop cells		Bin	Fluorescent cells	Prop cells
1	0	0		1	0	0		1	0	0		1	0	0		1	4	0.00754717		1	0	0		1	0	0		1	0	0		1	0	0
2	0	0		2	0	0		2	0	0		2	0	0		2	0	0		2	0	0		2	0	0		2	0	0		2	0	0
3	0	0		3	0	0		3	0	0		3	0	0		3	0	0		3	0	0		3	0	0		3	0	0		3	0	0
4	0	0		4	0	0		4	0	0		4	9	0.0223325		4	0	0		4	0	0		4	2	0.00591716		4	0	0		4	0	0
5	0	0		5	0	0		5	0	0		5	19	0.0471464		5	12	0.0226415		5	0	0		5	0	0		5	0	0		5	0	0
6	0	0		6	0	0		6	42	0.0726644		6	39	0.0967742		6	14	0.0264151		6	8	0.0239521		6	14	0.0414201		6	10	0.0287356		6	0	0
7	24	0.0638298		7	8	0.0186047		7	79	0.136678		7	79	0.19603		7	34	0.0641509		7	40	0.11976		7	40	0.118343		7	24	0.0689655		7	24	0.0769231
8	74	0.196809		8	64	0.148837		8	130	0.224913		8	102	0.253102		8	88	0.166038		8	52	0.155689		8	102	0.301775		8	60	0.172414		8	60	0.192308
9	172	0.457447		9	176	0.409302		9	180	0.311419		9	117	0.290323		9	192	0.362264		9	116	0.347305		9	108	0.319527		9	138	0.396552		9	135	0.432692
10	106	0.281915		10	182	0.423256		10	147	0.254325		10	38	0.0942928		10	186	0.350943		10	118	0.353293		10	72	0.213018		10	116	0.333333		10	93	0.298077
Total cells	376	1		Total cells	430	1		Total cells	578	1		Total cells	403	1		Total cells	530	1		Total cells	334	1		Total cells	338	1		Total cells	348	1		Total cells	312	1
Emx1;CasTcKO Mutant P7 Tbr1
Bin	Fluorescent cells	Prop cells		Bin	Fluorescent cells	Prop cells		Bin	Fluorescent cells	Prop cells		Bin	Fluorescent cells	Prop cells		Bin	Fluorescent cells	Prop cells		Bin	Fluorescent cells	Prop cells		Bin	Fluorescent cells	Prop cells		Bin	Fluorescent cells	Prop cells		Bin	Fluorescent cells	Prop cells
1	37	0.11746		1	82	0.20098		1	52	0.160494		1	18	0.0425532		1	40	0.127796		1	49	0.0922787		1	32	0.115108		1	93	0.166966		1	38	0.126246
2	46	0.146032		2	70	0.171569		2	55	0.169753		2	11	0.0260047		2	26	0.0830671		2	33	0.0621469		2	36	0.129496		2	88	0.157989		2	30	0.0996678
3	29	0.0920635		3	48	0.117647		3	23	0.0709877		3	8	0.0189125		3	17	0.0543131		3	10	0.0188324		3	35	0.125899		3	21	0.037702		3	5	0.0166113
4	13	0.0412698		4	2	0.00490196		4	5	0.0154321		4	5	0.0118203		4	22	0.0702875		4	10	0.0188324		4	8	0.028777		4	24	0.043088		4	4	0.013289
5	6	0.0190476		5	2	0.00490196		5	8	0.0246914		5	8	0.0189125		5	15	0.0479233		5	13	0.0244821		5	4	0.0143885		5	12	0.021544		5	1	0.00332226
6	9	0.0285714		6	2	0.00490196		6	2	0.00617284		6	37	0.0874704		6	22	0.0702875		6	22	0.0414313		6	3	0.0107914		6	11	0.0197487		6	5	0.0166113
7	13	0.0412698		7	4	0.00980392		7	1	0.00308642		7	63	0.148936		7	30	0.0958466		7	44	0.0828625		7	6	0.0215827		7	26	0.0466786		7	6	0.0199336
8	31	0.0984127		8	22	0.0539216		8	9	0.0277778		8	93	0.219858		8	34	0.108626		8	106	0.199623		8	25	0.0899281		8	71	0.127469		8	39	0.129568
9	63	0.2		9	64	0.156863		9	61	0.188272		9	118	0.27896		9	58	0.185304		9	146	0.274953		9	54	0.194245		9	121	0.217235		9	96	0.318937
10	68	0.215873		10	112	0.27451		10	108	0.333333		10	62	0.146572		10	49	0.15655		10	98	0.184557		10	75	0.269784		10	90	0.16158		10	77	0.255814
Total cells	315	1		Total cells	408	1		Total cells	324	1		Total cells	423	1		Total cells	313	1		Total cells	531	1		Total cells	278	1		Total cells	557	1		Total cells	301	1
