## Supplemental Data 3 for "An adhesion signaling axis involving Dystroglycan, β1-Integrin and Cas adaptor proteins regulates the establishment of the cortical glial scaffold"

### Sheet: S4 Fig
# dysplasia/mm^2
P7	Emx1Cre;p130Casflox/+;CasL+/-;Sin+/-	Emx1Cre;p130Casflox/+;CasL-/-;Sin-/-	Emx1Cre;p130Casflox/-;CasL+/-;Sin-/-	Emx1Cre;p130Casflox/-;CasL-/-;Sin+/-	Emx1Cre;p130Casflox/-;CasL-/-;Sin-/-
Animal 1	0	0	0	1.25386	2.11658
Animal 2	0	0	0	1.07701	1.42731
Animal 3	0	0	0	1.46137	1.55008
Animal 4	0	0			0.94488
Animal 5	0	0			2.44179
Animal 6	0	0			0.924045
Animal 7	0	0			1.18899
Animal 8	0	0			0.981949
Mean	0	0	0	1.26408	1.44695
SD	0	0	0	0.192385	0.567879
SEM	0	0	0	0.111074	0.200776
Emx1Cre;p130Casflox/+;CasL+/-;Sin+/-					Emx1Cre;p130Casflox/+;CasL-/-;Sin-/-					Emx1Cre;p130Casflox/-;CasL+/-;Sin-/-					Emx1Cre;p130Casflox/-;CasL-/-;Sin+/-					Emx1Cre;p130Casflox/-;CasL-/-;Sin-/-
	Avg FCD	Avg Area (um^2)	Density/mm2			Avg FCD	Avg Area (um^2)	Density/mm2			Avg FCD	Avg Area (um^2)	Density/mm2			Avg FCD	Avg Area (um^2)	Density/mm2			Avg FCD	Avg Area (um^2)	Density/mm2
Animal 1	0	3.41573e+06	0		Animal 1	0	3.12654e+06	0		Animal 1	0	2.54077e+06	0		Animal 1	4	3.19015e+06	1.25386		Animal 1	5.66667	2.67728e+06	2.11658
Animal 2	0	4.24929e+06	0		Animal 2	0	2.73232e+06	0		Animal 2	0	2.92633e+06	0		Animal 2	4.33333	4.02349e+06	1.07701		Animal 2	5.25	3.67824e+06	1.42731
Animal 3	0	3.20725e+06	0		Animal 3	0	3.06023e+06	0		Animal 3	0	3.2462e+06	0		Animal 3	4.8	3.28459e+06	1.46137		Animal 3	4.83333	3.11811e+06	1.55008
Animal 4	0	4.75747e+06	0		Animal 4	0	4201365	0												Animal 4	4.5	4.76251e+06	0.94488
Animal 5	0	4.11731e+06	0		Animal 5	0	2781923	0												Animal 5	5	2.04768e+06	2.44179
Animal 6	0	5.25039e+06	0		Animal 6	0	2598627	0												Animal 6	4	4.32879e+06	0.924045
Animal 7	0	5.81778e+06	0		Animal 7	0	3023836	0												Animal 7	5	4.20526e+06	1.18899
Animal 8	0	3.65713e+06	0		Animal 8	0	2914520	0												Animal 8	4.33333	4.41299e+06	0.981949
