## Supplemental Data 4 for "An adhesion signaling axis involving Dystroglycan, β1-Integrin and Cas adaptor proteins regulates the establishment of the cortical glial scaffold"

### Sheet: Fig 4A
EdU pulse at E12.5> P0
Control
Bin	Animal 1	Animal 2	Animal 3	Animal 4	Animal 5	Mean	SD	SEM
1	0.0482695	0.0707311	0.0403768	0.0377497	0.0329599	0.0460174	0.0148872	0.00665774
2	0.029597	0.0288733	0.0212793	0.0351557	0.0113212	0.0252453	0.00921854	0.00412266
3	0.0478922	0.059783	0.0431234	0.0720051	0.0431956	0.0531999	0.0125177	0.00559807
4	0.0829967	0.0882634	0.0625032	0.0853642	0.121312	0.0880879	0.0211647	0.00946514
5	0.108094	0.155522	0.091496	0.129567	0.12687	0.12231	0.0241254	0.0107892
6	0.166267	0.199269	0.15174	0.175867	0.165888	0.171806	0.0176002	0.00787107
7	0.271124	0.244881	0.311759	0.31305	0.286452	0.285453	0.0287489	0.0128569
8	0.157978	0.100945	0.218325	0.106523	0.168012	0.150356	0.048354	0.0216245
9	0.0407775	0.0176297	0.0270548	0.0144233	0.0160831	0.0231937	0.0109834	0.00491191
10	0.047005	0.0341017	0.0323425	0.0302953	0.0279062	0.0343301	0.00745323	0.00333319
Emx1Cre; TcKO
Bin	Animal 1	Animal 2	Animal 3	Animal 4	Animal 5	Mean	SD	SEM
1	0.230284	0.210586	0.0681183	0.0794939	0.0730428	0.132305	0.0808528	0.0361585
2	0.0835494	0.139167	0.140783	0.0500504	0.0402487	0.0907598	0.0477132	0.021338
3	0.0494747	0.0361026	0.120781	0.0338482	0.0363178	0.0553048	0.0371171	0.0165993
4	0.0453763	0.072979	0.121434	0.0794887	0.0873554	0.0813266	0.0274335	0.0122687
5	0.0683894	0.0717801	0.0902682	0.134034	0.148155	0.102525	0.0365227	0.0163334
6	0.166658	0.10034	0.089883	0.146008	0.211452	0.142868	0.0497383	0.0222436
7	0.0866542	0.141597	0.100706	0.147026	0.21366	0.137929	0.0496134	0.0221878
8	0.0549917	0.109157	0.0767446	0.0974553	0.11002	0.0896737	0.0235803	0.0105454
9	0.0545837	0.0616676	0.119623	0.119472	0.0293302	0.0769354	0.0407142	0.018208
10	0.160039	0.0566228	0.071659	0.113123	0.0504193	0.0903726	0.0459795	0.0205627
Control 1
	Bin	Cell count	Proportion												Mean
Pia	1	21	0.0306569		16	0.076555		33	0.0510836		4	0.0347826			0.0482695
		20	0.0291971		0	0		52	0.0804954		1	0.00869565			0.029597
		34	0.049635		5	0.0239234		65	0.100619		2	0.0173913			0.0478922
		85	0.124088		4	0.0191388		77	0.119195		8	0.0695652			0.0829967
		103	0.150365		23	0.110048		83	0.128483		5	0.0434783			0.108094
		114	0.166423		16	0.076555		121	0.187307		27	0.234783			0.166267
		177	0.258394		75	0.358852		94	0.145511		37	0.321739			0.271124
		40	0.0583942		54	0.258373		80	0.123839		22	0.191304			0.157978
		50	0.0729927		4	0.0191388		29	0.0448916		3	0.026087			0.0407775
Ventricle	10	41	0.059854		12	0.0574163		12	0.0185759		6	0.0521739			0.047005
Total		685			209			646			115				1
Control 2
	Bin	Cell count	Proportion		Cell count	Proportion		Cell count	Proportion		Cell count	Proportion
Pia	1	9	0.0857143		12	0.0405405		28	0.104478		25	0.0521921			0.0707311
		3	0.0285714		15	0.0506757		3	0.011194		12	0.0250522			0.0288733
		5	0.047619		26	0.0878378		11	0.0410448		30	0.0626305			0.059783
		3	0.0285714		34	0.114865		31	0.115672		45	0.0939457			0.0882634
		14	0.133333		56	0.189189		40	0.149254		72	0.150313			0.155522
		24	0.228571		44	0.148649		70	0.261194		76	0.158664			0.199269
		30	0.285714		78	0.263514		70	0.261194		81	0.169102			0.244881
		9	0.0857143		27	0.0912162		11	0.0410448		89	0.185804			0.100945
		1	0.00952381		3	0.0101351		3	0.011194		19	0.039666			0.0176297
Ventricle	10	7	0.0666667		1	0.00337838		1	0.00373134		30	0.0626305			0.0341017
Total		105			296			268			479				1
Control 3
	Bin	Cell count	Proportion		Cell count	Proportion
Pia	1	8	0.0264901		14	0.0542636									0.0403768
		7	0.0231788		5	0.0193798									0.0212793
		12	0.0397351		12	0.0465116									0.0431234
		12	0.0397351		22	0.0852713									0.0625032
		26	0.0860927		25	0.0968992									0.091496
		46	0.152318		39	0.151163									0.15174
		97	0.321192		78	0.302326									0.311759
		71	0.235099		52	0.20155									0.218325
		14	0.0463576		2	0.00775194									0.0270548
Ventricle	10	9	0.0298013		9	0.0348837									0.0323425
Total		302			258										1
Control 4
	Bin	Cell count	Proportion		Cell count	Proportion		Cell count	Proportion
Pia	1	19	0.0502646		14	0.0279441		13	0.0350404						0.0377497
		17	0.0449735		6	0.011976		18	0.0485175						0.0351557
		18	0.047619		29	0.0578842		41	0.110512						0.0720051
		21	0.0555556		37	0.0738523		47	0.126685						0.0853642
		38	0.100529		62	0.123752		61	0.16442						0.129567
		77	0.203704		88	0.175649		55	0.148248						0.175867
		145	0.383598		173	0.345309		78	0.210243						0.31305
		31	0.0820106		65	0.129741		40	0.107817						0.106523
		5	0.0132275		11	0.0219561		3	0.00808625						0.0144233
Ventricle	10	7	0.0185185		16	0.0319361		15	0.0404313						0.0302953
Total		378			501			371							1
Control 5
	Bin	Cell count	Proportion		Cell count	Proportion
Pia	1	23	0.0365079		16	0.0294118									0.0329599
		5	0.00793651		8	0.0147059									0.0113212
		22	0.0349206		28	0.0514706									0.0431956
		88	0.139683		56	0.102941									0.121312
		73	0.115873		75	0.137868									0.12687
		99	0.157143		95	0.174632									0.165888
		149	0.236508		183	0.336397									0.286452
		148	0.234921		55	0.101103									0.168012
		11	0.0174603		8	0.0147059									0.0160831
Ventricle	10	12	0.0190476		20	0.0367647									0.0279062
Total		630			544										1
Mutants
Emx1Cre;TcKO 1
	Bin	Cell count	Proportion		Cell count	Proportion		Cell count	Proportion
Pia	1	63	0.18		45	0.184426		63	0.326425						0.230284
		52	0.148571		11	0.045082		11	0.0569948						0.0835494
		12	0.0342857		19	0.0778689		7	0.0362694						0.0494747
		12	0.0342857		16	0.0655738		7	0.0362694						0.0453763
		16	0.0457143		25	0.102459		11	0.0569948						0.0683894
		27	0.0771429		88	0.360656		12	0.0621762						0.166658
		24	0.0685714		29	0.118852		14	0.0725389						0.0866542
		31	0.0885714		6	0.0245902		10	0.0518135						0.0549917
		28	0.08		4	0.0163934		13	0.0673575						0.0545837
Ventricle	10	85	0.242857		1	0.00409836		45	0.233161						0.160039
Total		350			244			193							1
Emx1Cre;TcKO 2
	Bin	Cell count	Proportion		Cell count	Proportion		Cell count	Proportion
Pia	1	68	0.260536		59	0.194079		31	0.177143						0.210586
		41	0.157088		34	0.111842		26	0.148571						0.139167
		12	0.045977		12	0.0394737		4	0.0228571						0.0361026
		27	0.103448		16	0.0526316		11	0.0628571						0.072979
		29	0.111111		23	0.0756579		5	0.0285714						0.0717801
		28	0.10728		45	0.148026		8	0.0457143						0.10034
		42	0.16092		42	0.138158		22	0.125714						0.141597
		3	0.0114943		70	0.230263		15	0.0857143						0.109157
		11	0.0421456		0	0		25	0.142857						0.0616676
Ventricle	10	0	0		3	0.00986842		28	0.16						0.0566228
Total		261			304			175							1
Emx1Cre;TcKO 3
	Bin	Cell count	Proportion		Cell count	Proportion		Cell count	Proportion
Pia	1	60	0.0888889		13	0.0198777		26	0.0955882						0.0681183
		102	0.151111		74	0.11315		43	0.158088						0.140783
		77	0.114074		71	0.108563		38	0.139706						0.120781
		85	0.125926		103	0.157492		22	0.0808824						0.121434
		63	0.0933333		80	0.122324		15	0.0551471						0.0902682
		62	0.0918519		73	0.111621		18	0.0661765						0.089883
		62	0.0918519		75	0.114679		26	0.0955882						0.100706
		61	0.0903704		53	0.0810398		16	0.0588235						0.0767446
		55	0.0814815		66	0.100917		48	0.176471						0.119623
Ventricle	10	48	0.0711111		46	0.0703364		20	0.0735294						0.071659
Total		675			654			272							1
Emx1Cre;TcKO 4
	Bin	Cell count	Proportion		Cell count	Proportion		Cell count	Proportion		Cell count	Proportion
Pia	1	139	0.086875		111	0.0699874		32	0.069869		99	0.0912442			0.0794939
		68	0.0425		58	0.03657		12	0.0262009		103	0.0949309			0.0500504
		42	0.02625		63	0.0397226		9	0.0196507		54	0.0497696			0.0338482
		168	0.105		163	0.102774		34	0.0742358		39	0.0359447			0.0794887
		326	0.20375		219	0.138083		51	0.111354		90	0.0829493			0.134034
		320	0.2		307	0.193569		37	0.080786		119	0.109677			0.146008
		232	0.145		373	0.235183		26	0.0567686		164	0.151152			0.147026
		145	0.090625		163	0.102774		22	0.0480349		161	0.148387			0.0974553
		121	0.075625		109	0.0687264		81	0.176856		170	0.156682			0.119472
Ventricle	10	39	0.024375		20	0.0126103		154	0.336245		86	0.0792627			0.113123
Total		1600			1586			458			1085				1
Emx1Cre;TcKO 5
	Bin	Cell count	Proportion		Cell count	Proportion		Cell count	Proportion
Pia	1	47	0.0492147		104	0.0744986		77	0.0954151						0.0730428
		8	0.00837696		124	0.0888252		19	0.023544						0.0402487
		41	0.0429319		42	0.030086		29	0.0359356						0.0363178
		115	0.120419		68	0.0487106		75	0.0929368						0.0873554
		139	0.14555		227	0.162607		110	0.136307						0.148155
		234	0.245026		329	0.235673		124	0.153656						0.211452
		243	0.25445		204	0.146132		194	0.240397						0.21366
		66	0.0691099		174	0.124642		110	0.136307						0.11002
		21	0.0219895		61	0.0436963		18	0.0223048						0.0293302
Ventricle	10	41	0.0429319		63	0.0451289		51	0.063197						0.0504193
Total		955			1396			807							1

### Sheet: Fig 4B
EdU pulse at E15.5 > P3
Control
Bin	Animal 1	Animal 2	Animal 3	Animal 4	Animal 5	Mean	SD	SEM
1	0.0950061	0.0686044	0.0787162	0.0488825	0.0823711	0.0747161	0.0172555	0.0077169
2	0.234843	0.0732586	0.201775	0.265118	0.258987	0.206796	0.0786916	0.035192
3	0.262503	0.245635	0.2816	0.363368	0.317854	0.294192	0.0470787	0.0210542
4	0.188553	0.274413	0.184524	0.125025	0.168575	0.188218	0.0543657	0.0243131
5	0.093901	0.160572	0.133851	0.054378	0.0672276	0.101986	0.0446869	0.0199846
6	0.0411377	0.0670754	0.0396948	0.0283775	0.0337839	0.0420139	0.0148989	0.00666299
7	0.0282058	0.0369838	0.0244935	0.0226515	0.0237931	0.0272255	0.00583852	0.00261106
8	0.0203356	0.0265434	0.0204578	0.025471	0.0216638	0.0228943	0.00291343	0.00130293
9	0.0175644	0.0264284	0.0129231	0.0275921	0.0173711	0.0203758	0.00634791	0.00283887
10	0.0179507	0.0204862	0.0219641	0.0391365	0.00837314	0.0215821	0.0111486	0.00498581
Emx1Cre;TcKO
Bin	Animal 1	Animal 2	Animal 3	Animal 4	Animal 5	Mean	SD	SEM
1	0.0707509	0.0333614	0.031609	0.0502095	0.056871	0.0485604	0.0164512	0.00735718
2	0.0770422	0.047425	0.054919	0.0639905	0.0914102	0.0669574	0.0175704	0.00785774
3	0.130944	0.0793597	0.11211	0.105365	0.125683	0.110692	0.0202914	0.00907459
4	0.146877	0.16919	0.155332	0.15816	0.200763	0.166064	0.0209736	0.00937966
5	0.158311	0.223881	0.22406	0.188498	0.20289	0.199528	0.0275076	0.0123018
6	0.170243	0.106251	0.223911	0.151388	0.129677	0.156294	0.044731	0.0200043
7	0.120228	0.0898584	0.114109	0.123454	0.0962123	0.108772	0.0149226	0.0066736
8	0.0501297	0.0794398	0.0509592	0.0831967	0.0527026	0.0632856	0.0165411	0.00739738
9	0.0358667	0.0775222	0.0193939	0.0413851	0.0234788	0.0395293	0.02304	0.0103038
10	0.0396086	0.0937115	0.0135967	0.0343537	0.0203133	0.0403168	0.0316273	0.0141442
Control 1
	Bin	Cell count	Proportion		Cell count	Proportion		Cell count	Proportion		Cell count	Proportion		Cell count	Proportion		Mean
Pia	1	76	0.077001		101	0.152108		99	0.0782609		88	0.0956522		71	0.0720081		0.0950061
	2	110	0.111449		232	0.349398		283	0.223715		262	0.284783		202	0.204868		0.234843
	3	285	0.288754		139	0.209337		328	0.259289		256	0.278261		273	0.276876		0.262503
	4	242	0.245187		74	0.111446		248	0.196047		162	0.176087		211	0.213996		0.188553
	5	159	0.161094		28	0.0421687		148	0.116996		44	0.0478261		100	0.10142		0.093901
	6	51	0.0516717		22	0.0331325		50	0.0395257		17	0.0184783		62	0.0628803		0.0411377
	7	26	0.0263425		22	0.0331325		38	0.0300395		25	0.0271739		24	0.0243408		0.0282058
	8	11	0.0111449		13	0.0195783		30	0.0237154		22	0.023913		23	0.0233266		0.0203356
	9	9	0.00911854		19	0.0286145		19	0.0150198		22	0.023913		11	0.0111562		0.0175644
Ventricle	10	18	0.0182371		14	0.0210843		22	0.0173913		22	0.023913		9	0.00912779		0.0179507
Total		987			664			1265			920			986			1
Control 2																	Mean
Pia	1	49	0.0657718		70	0.0966851		48	0.056338		46	0.0556227					0.0686044
	2	27	0.0362416		72	0.0994475		98	0.115023		35	0.0423216					0.0732586
	3	149	0.2		227	0.313536		209	0.245305		185	0.2237					0.245635
	4	211	0.283221		180	0.248619		207	0.242958		267	0.322854					0.274413
	5	171	0.22953		64	0.0883978		128	0.150235		144	0.174123					0.160572
	6	73	0.0979866		32	0.0441989		58	0.0680751		48	0.0580411					0.0670754
	7	24	0.0322148		20	0.0276243		39	0.0457746		35	0.0423216					0.0369838
	8	19	0.0255034		17	0.0234807		24	0.028169		24	0.0290206					0.0265434
	9	13	0.0174497		20	0.0276243		29	0.0340376		22	0.0266022					0.0264284
Ventricle	10	9	0.0120805		22	0.0303867		12	0.0140845		21	0.025393					0.0204862
Total		745			724			852			827						1
Control 3																	Mean
Pia	1	90	0.1125		65	0.103339		49	0.0617128		25	0.0373134					0.0787162
	2	160	0.2		100	0.158983		261	0.328715		80	0.119403					0.201775
	3	229	0.28625		200	0.317965		257	0.323678		133	0.198507					0.2816
	4	122	0.1525		105	0.166932		80	0.100756		213	0.31791					0.184524
	5	98	0.1225		88	0.139905		39	0.0491184		150	0.223881					0.133851
	6	44	0.055		23	0.036566		19	0.0239295		29	0.0432836					0.0396948
	7	28	0.035		13	0.0206677		17	0.0214106		14	0.0208955					0.0244935
	8	18	0.0225		12	0.0190779		13	0.0163728		16	0.0238806					0.0204578
	9	8	0.01		10	0.0158983		11	0.0138539		8	0.0119403					0.0129231
Ventricle	10	3	0.00375		13	0.0206677		48	0.0604534		2	0.00298507					0.0219641
Total		800			629			794			670						1
Control 4																	Mean
Pia	1	14	0.0396601		21	0.0316742		21	0.0474041		45	0.0767918					0.0488825
	2	109	0.308782		188	0.28356		159	0.358916		64	0.109215					0.265118
	3	149	0.422096		230	0.346908		149	0.336343		204	0.348123					0.363368
	4	30	0.0849858		67	0.101056		28	0.0632054		147	0.250853					0.125025
	5	13	0.0368272		28	0.0422323		19	0.0428894		56	0.0955631					0.054378
	6	9	0.0254958		17	0.025641		11	0.0248307		22	0.0375427					0.0283775
	7	8	0.0226629		18	0.0271493		9	0.020316		12	0.0204778					0.0226515
	8	9	0.0254958		24	0.0361991		11	0.0248307		9	0.0153584					0.025471
	9	8	0.0226629		33	0.0497738		10	0.0225734		9	0.0153584					0.0275921
Ventricle	10	4	0.0113314		37	0.0558069		26	0.0586907		18	0.0307167					0.0391365
Total		353			663			443			586						1
Control 5																	Mean
Pia	1	51	0.0574324		98	0.092803		68	0.0732759		107	0.089916		119	0.0984285		0.0823711
	2	314	0.353604		365	0.345644		114	0.122845		355	0.298319		211	0.174524		0.258987
	3	281	0.316441		318	0.301136		305	0.328664		402	0.337815		369	0.305211		0.317854
	4	124	0.13964		100	0.094697		218	0.234914		170	0.142857		279	0.230769		0.168575
	5	34	0.0382883		59	0.0558712		99	0.106681		36	0.0302521		127	0.105045		0.0672276
	6	28	0.0315315		39	0.0369318		43	0.0463362		27	0.0226891		38	0.0314309		0.0337839
	7	19	0.0213964		27	0.0255682		25	0.0269397		30	0.0252101		24	0.0198511		0.0237931
	8	17	0.0191441		21	0.0198864		31	0.0334052		24	0.0201681		19	0.0157155		0.0216638
	9	14	0.0157658		18	0.0170455		16	0.0172414		31	0.0260504		13	0.0107527		0.0173711
Ventricle	10	6	0.00675676		11	0.0104167		9	0.00969828		8	0.00672269		10	0.0082713		0.00837314
Total		888			1056			928			1190			1209			1
Mutants
EmxCre; TcKO 1
	Bin	Cell count	Proportion		Cell count	Proportion		Cell count	Proportion		Cell count	Proportion		Cell count	Proportion		Mean
Pia	1	42	0.054902		22	0.0558376		88	0.097561		40	0.077821		42	0.0676329		0.0707509
	2	48	0.0627451		45	0.114213		63	0.0698448		43	0.0836576		34	0.0547504		0.0770422
	3	56	0.0732026		90	0.228426		139	0.154102		70	0.136187		39	0.0628019		0.130944
	4	101	0.132026		106	0.269036		132	0.146341		63	0.122568		40	0.0644122		0.146877
	5	142	0.185621		44	0.111675		164	0.181818		101	0.196498		72	0.115942		0.158311
	6	190	0.248366		15	0.0380711		164	0.181818		100	0.194553		117	0.188406		0.170243
	7	126	0.164706		23	0.0583756		76	0.0842572		55	0.107004		116	0.186795		0.120228
	8	27	0.0352941		7	0.0177665		40	0.0443459		20	0.0389105		71	0.114332		0.0501297
	9	15	0.0196078		8	0.0203046		21	0.0232816		15	0.0291829		54	0.0869565		0.0358667
Ventricle	10	18	0.0235294		34	0.0862944		15	0.0166297		7	0.0136187		36	0.057971		0.0396086
Total		765			394			902			514			621			1
EmxCre; TcKO 2
	Bin																Mean
Pia	1	34	0.0356768		56	0.0478632		9	0.0165441								0.0333614
	2	83	0.0870934		28	0.0239316		17	0.03125								0.047425
	3	87	0.0912907		47	0.0401709		58	0.106618								0.0793597
	4	285	0.299056		59	0.0504274		86	0.158088								0.16919
	5	224	0.235047		171	0.146154		158	0.290441								0.223881
	6	65	0.0682057		177	0.151282		54	0.0992647								0.106251
	7	36	0.0377754		254	0.217094		8	0.0147059								0.0898584
	8	19	0.019937		234	0.2		10	0.0183824								0.0794398
	9	31	0.0325289		105	0.0897436		60	0.110294								0.0775222
Ventricle	10	89	0.0933893		39	0.0333333		84	0.154412								0.0937115
Total		953			1170			544									1
EmxCre; TcKO 3
	Bin																Mean
Pia	1	25	0.0320924		49	0.0482759		16	0.0221914		17	0.0238764					0.031609
	2	86	0.110398		29	0.0285714		43	0.0596394		15	0.0210674					0.054919
	3	148	0.189987		54	0.053202		69	0.0957004		78	0.109551					0.11211
	4	186	0.238768		81	0.079803		115	0.159501		102	0.143258					0.155332
	5	200	0.256739		140	0.137931		231	0.320388		129	0.18118					0.22406
	6	75	0.0962773		217	0.213793		166	0.230236		253	0.355337					0.223911
	7	38	0.0487805		246	0.242365		25	0.0346741		93	0.130618					0.114109
	8	8	0.0102696		140	0.137931		31	0.0429958		9	0.0126404					0.0509592
	9	8	0.0102696		40	0.0394089		11	0.0152566		9	0.0126404					0.0193939
Ventricle	10	5	0.00641849		19	0.0187192		14	0.0194175		7	0.00983146					0.0135967
Total		779			1015			721			712						1
EmxCre; TcKO 4
	Bin																Mean
Pia	1	53	0.0619883		43	0.0399628		46	0.0486772								0.0502095
	2	44	0.051462		125	0.116171		23	0.0243386								0.0639905
	3	101	0.118129		139	0.129182		65	0.0687831								0.105365
	4	201	0.235088		146	0.135688		98	0.103704								0.15816
	5	155	0.181287		254	0.236059		140	0.148148								0.188498
	6	119	0.139181		126	0.1171		187	0.197884								0.151388
	7	86	0.100585		58	0.0539033		204	0.215873								0.123454
	8	50	0.0584795		69	0.0641264		120	0.126984								0.0831967
	9	25	0.0292398		60	0.0557621		37	0.0391534								0.0413851
Ventricle	10	21	0.0245614		56	0.0520446		25	0.026455								0.0343537
Total		855			1076			945									1
EmxCre; TcKO 5
	Bin																Mean
Pia	1	56	0.0402588		53	0.0441667		99	0.117717		47	0.0412643		38	0.0409483		0.056871
	2	157	0.112868		62	0.0516667		75	0.0891795		115	0.100966		95	0.102371		0.0914102
	3	207	0.148814		177	0.1475		61	0.0725327		168	0.147498		104	0.112069		0.125683
	4	291	0.209202		406	0.338333		78	0.0927467		214	0.187884		163	0.175647		0.200763
	5	270	0.194105		294	0.245		144	0.171225		232	0.203687		186	0.200431		0.20289
	6	143	0.102804		90	0.075		115	0.136742		190	0.166813		155	0.167026		0.129677
	7	144	0.103523		37	0.0308333		110	0.130797		106	0.0930641		114	0.122845		0.0962123
	8	74	0.0531991		39	0.0325		95	0.112961		26	0.022827		39	0.0420259		0.0527026
	9	24	0.0172538		18	0.015		42	0.0499405		18	0.0158033		18	0.0193966		0.0234788
Ventricle	10	25	0.0179727		24	0.02		22	0.0261593		23	0.0201932		16	0.0172414		0.0203133
Total		1391			1200			841			1139			928			1

### Sheet: Fig 4C
Tbr1+, EdU+ cells/EdU+ cells			EdU e12.5 to P0
	Control	Emx1Cre;TcKO		X axis:	Tbr1+, EdU+ cells/EdU+ cells
Animal 1	0.548674	0.668146
Animal 2	0.594205	0.64041		Mann Whitney U p=1
Animal 3	0.587053	0.493225
Animal 4	0.492959	0.490918
Animal 5	0.626794	0.578947
Mean	0.569937	0.574329
StDEV	0.0512163	0.0817389
SEM	0.0229046	0.0365547
Control 1	Sample 1					Sample 2						Sample 3						Sample 4						Sample 5				Mean
	EDU+,TBR1+	EDU				LAYERS	EDU+,TBR1+	EDU				LAYERS	EDU+,TBR1+	EDU
L1,10 excluded	78	151				L1,10 excluded	216	334				L1,10 excluded	154	319
Tbr1+,Edu+/Edu+	0.516556						0.646707						0.482759															0.548674
Control 2
	EDU+,TBR1+	EDU				LAYERS	EDU+,TBR1+	EDU				LAYERS	EDU+,TBR1+	EDU				LAYERS	EDU+,TBR1+	EDU				LAYERS	EDU+,TBR1+	EDU
L1,10 excluded	166	302				L1,10 excluded	142	266				L1,10 excluded	219	330				L1,10 excluded	487	763				L1,10 excluded	342	584
Tbr1+,Edu+/Edu+	0.549669						0.533835						0.663636						0.63827						0.585616			0.594205
Control 3
	EDU+,TBR1+	EDU				LAYERS	EDU+,TBR1+	EDU				LAYERS	EDU+,TBR1+	EDU				LAYERS	EDU+,TBR1+	EDU
L1,10 excluded	100	156				L1,10 excluded	169	273				L1,10 excluded	42.91	77				L1,10 excluded	86	162
Tbr1+,Edu+/Edu+	0.641026						0.619048						0.557273						0.530864									0.587053
Control 4	EDU+,TBR1+	EDU				LAYERS	EDU+,TBR1+	EDU				LAYERS	EDU+,TBR1+	EDU				LAYERS	EDU+,TBR1+	EDU
L1,10 excluded	120	249				L1,10 excluded	36	92				L1,10 excluded	60	92				L1,10 excluded	25	56
Tbr1+,Edu+/Edu+	0.481928						0.391304						0.652174						0.446429									0.492959
Control 5
LAYERS	EDU+,TBR1+	EDU				LAYERS	EDU+,TBR1+	EDU				LAYERS	EDU+,TBR1+	EDU
L1,10 excluded	91	168				L1,10 excluded	114	172				L1,10 excluded	146	216
Tbr1+,Edu+/Edu+	0.541667						0.662791						0.675926															0.626794
Mutants
EmxCre;TcKO 1	Sample 1					Sample 2						Sample 3						Sample 4
LAYERS	EDU+,TBR1+	EDU				LAYERS	EDU+,TBR1+	EDU				LAYERS	EDU+,TBR1+	EDU				LAYERS	EDU+,TBR1+	EDU
L1,10 excluded	242	389				L1,10 excluded	388	585				L1,10 excluded	460	672				L1,10 excluded	234	333
Tbr1+,Edu+/Edu+	0.622108						0.663248						0.684524						0.702703									0.668146
EmxCre;TcKO 2
LAYERS	EDU+,TBR1+	EDU				LAYERS	EDU+,TBR1+	EDU				LAYERS	EDU+,TBR1+	EDU				LAYERS	EDU+,TBR1+	EDU
L1,10 excluded	253	383				L1,10 excluded	192	279				L1,10 excluded	448	655				L1,10 excluded	128	242
Tbr1+,Edu+/Edu+	0.660574						0.688172						0.683969						0.528926									0.64041
EmxCre;TcKO 3
LAYERS	EDU+,TBR1+	EDU				LAYERS	EDU+,TBR1+	EDU				LAYERS	EDU+,TBR1+	EDU				LAYERS	EDU+,TBR1+	EDU
L1,10 excluded	29	67				L1,10 excluded	88	173				L1,10 excluded	49	110				L1,10 excluded	75	128
Tbr1+,Edu+/Edu+	0.432836						0.508671						0.445455						0.585938									0.493225
EmxCre;TcKO 4
LAYERS	EDU+,TBR1+	EDU				LAYERS	EDU+,TBR1+	EDU				LAYERS	EDU+,TBR1+	EDU				LAYERS	EDU+,TBR1+	EDU
L1,10 excluded	78	151				L1,10 excluded	40	104				L1,10 excluded	35	80				L1,10 excluded	50	80
Tbr1+,Edu+/Edu+	0.516556						0.384615						0.4375						0.625									0.490918
EmxCre;TcKO 5
LAYERS	EDU+,TBR1+	EDU				LAYERS	EDU+,TBR1+	EDU				LAYERS	EDU+,TBR1+	EDU
L1,10 excluded	128	198				L1,10 excluded	183	282				L1,10 excluded	49	111
Tbr1+,Edu+/Edu+	0.646465						0.648936						0.441441															0.578947

### Sheet: Fig 4D
Cux1+, EdU+ cells/EdU+ cells			EdU e15.5 to P3
	Control	Emx1Cre;TcKO		X axis:	Cux1+, EdU+ cells/EdU+ cells
Animal 1	0.769378	0.83884
Animal 2	0.830239	0.808863		Mann Whitney U p=0.6905
Animal 3	0.869166	0.715538
Animal 4	0.703487	0.709193
Animal 5	0.763758	0.721126
Mean	0.787206	0.758712
STDev	0.0641207	0.0605486
SEM	0.0286756	0.0270781
Control 1	Sample 1				Sample 2					Sample 3					Sample 4					Sample 5						Mean
LAYERS	EDU+,CUX1+	EDU			LAYERS	EDU+,CUX1+	EDU			LAYERS	EDU+,CUX1+	EDU			LAYERS	EDU+,CUX1+	EDU			LAYERS	EDU+,CUX1+	EDU
L1,10 excluded	218	250			L1,10 excluded	202	305			L1,10 excluded	250	329			L1,10 excluded	284	368			L1,10 excluded	271	347
cux1&edu/edu	0.872					0.662295					0.759878					0.771739					0.78098					0.769378
Control 2
LAYERS	EDU+,CUX1+	EDU			LAYERS	EDU+,CUX1+	EDU			LAYERS	EDU+,CUX1+	EDU			LAYERS	EDU+,CUX1+	EDU			LAYERS	EDU+,CUX1+	EDU
L1,10 excluded	381	491			L1,10 excluded	381	431			L1,10 excluded	426	520			L1,10 excluded	305	371			L1,10 excluded	436	513
	0.775967					0.883991					0.819231					0.822102					0.849903					0.830239
Control 3
LAYERS	EDU+,CUX1+	EDU			LAYERS	EDU+,CUX1+	EDU			LAYERS	EDU+,CUX1+	EDU
L1,10 excluded	353	416			L1,10 excluded	374	431			L1,10 excluded	344	386
	0.848558					0.867749					0.891192															0.869166
Control 4
LAYERS	EDU+,CUX1+	EDU				LAYERS	EDU+,CUX1+	EDU			LAYERS	EDU+,CUX1+	EDU
L1,,10 excluded	196	270				L1,10 excluded	213	303			L1,10 excluded	122	179
cux1&edu/edu	0.725926						0.70297					0.681564														0.703487
Control 5
LAYERS	EDU+,CUX1+	EDU			LAYERS	EDU+,CUX1+	EDU			LAYERS	EDU+,CUX1+	EDU
L1,,10 excluded	128	179			L1,,10 excluded	182	245			L1,,10 excluded	65	78
cux1&edu/edu	0.715084				cux1&edu/edu	0.742857				cux1&edu/edu	0.833333															0.763758
																				;
Mutants
EmxCre;TcKO 1	Sample 1				Sample 2					Sample 3					Sample 4
LAYERS	EDU+,CUX1+	EDU			LAYERS	EDU+,CUX1+	EDU			LAYERS	EDU+,CUX1+	EDU			LAYERS	EDU+,CUX1+	EDU
L1,10 excluded	290	331			L1,10 excluded	399	489			L1,10 excluded	277	338			L1,10 excluded	243	288
cux1&edu/edu	0.876133				cux1&edu/edu	0.815951				cux1&edu/edu	0.819527				cux1&edu/edu	0.84375										0.83884
EmxCre;TcKO 2					p3 edu e15.5 6-19-20 cux1+edu-2-mutant					p3 edu e15.5 6-19-20 cux1+edu-3-mutant					p3 edu e15.5 6-19-20 cux1+edu-4-mutant					p3 edu e15.5 6-19-20 cux1+edu-5-mutant
LAYERS	EDU+,CUX1+	EDU			LAYERS	EDU+,CUX1+	EDU			LAYERS	EDU+,CUX1+	EDU			LAYERS	EDU+,CUX1+	EDU			LAYERS	EDU+,CUX1+	EDU
L1,10 excluded	332	441			L1,10 excluded	283	330			L1,10 excluded	318	369			L1,10 excluded	410	529			L1,10 excluded	363	465
cux1&edu/edu	0.752834				cux1&edu/edu	0.857576				cux1&edu/edu	0.861789				cux1&edu/edu	0.775047				cux1&edu/edu	0.797071					0.808863
EmxCre;TcKO 3					p3 edu e15.5 3-12-21 cux1+edu-2-mutant
LAYERS	EDU+Cux1	EDU			LAYERS	EDU+Cux1	EDU
L1,10 excluded	435	616			L1,10 excluded	195	269
cux1&edu/edu	0.706169					0.724907																				0.715538
EmxCre;TcKO 4
LAYERS	EDU+,CUX1+	EDU			LAYERS	EDU+,CUX1+	EDU			LAYERS	EDU+,CUX1+	EDU			LAYERS	EDU+,CUX1+	EDU			LAYERS	EDU+,CUX1+	EDU
L1,,10 excluded	64	106			L1,10 excluded	152	212			L1,10 excluded	145	194			L1,10 excluded	172	234			L1,2,3,10 excluded	360	491
cux1&edu/edu	0.603774				cux1&edu/edu	0.716981				cux1&edu/edu	0.747423				cux1&edu/edu	0.744589				cux1&edu/edu	0.733198					0.709193
EmxCre;TcKO 5
LAYERS	EDU+Cux1	EDU			LAYERS	EDU+Cux1	EDU			LAYERS	EDU+Cux1	EDU			LAYERS	EDU+Cux1	EDU
L1,10 excluded	335	499			L1,10 excluded	219	282			L1,10 excluded	239	323			L1,10 excluded	310	445
cux1&edu/edu	0.671343					0.776596					0.739938					0.696629										0.721126
