## Supplemental Data 5 for "An adhesion signaling axis involving Dystroglycan, β1-Integrin and Cas adaptor proteins regulates the establishment of the cortical glial scaffold"

### Sheet: Fig 5
# of Tbr1+ ectopias/mm of cortical surface
e15.5	Control	Emx1Cre;TcKO
Animal 1	0	2.15478
Animal 2	0	2.52334		Mann Whitney U * p=0.02107
Animal 3	0	3.4347
Animal 4	0	3.25663
Mean	0	2.84236
Control	no. ectopia	area	length	Density (mm2)		Emx1Cre;TcKO	no. ectopia	area	length	Density/mm2	frequency/mm
control 1						mutant 1
1	0	159143	7565.89	0		1	3	78700.5	5983.07	38.1192	0.501415
2	0	99715.9	4959.75	0		2	13	151000	6950	86.0927	1.8705
3	0	39950.4	3247.4	0		3	23	111450	5620.16	206.37	4.09241
4	0	144724	6936.19	0						Mean	2.15478
	no. ectopia	area	length				no. ectopia	area	length
control 2						mutant 2
1	0	119285	6015.25	0		1	11	171078	8253.59	64.2981	1.33275
2	0	105338	5475.28	0		2	21	113412	5641.96	185.165	3.72211
3	0	120326	6210.51	0		3	17	140877	6759	120.673	2.51516
										Mean	2.52334
	no. ectopia	area	length				no. ectopia	area	length
control 3						mutant 3
1	0	98576.9	4913.39	0		1	10	11232.6	2031.97	890.265	4.92134
2	0	86129.8	4344.39	0		2	15	107934	5053.71	138.974	2.96811
3	0	133678	6495.45	0		3	18	108933	5152.33	165.239	3.49357
4	0	157626	7451.83	0		4	21	138108	6519.44	152.055	3.22114
5	0	131049	6416.89	0		5	16	127478	6227.3	125.512	2.56933
										Mean	3.4347
	no. ectopia	area	length				no. ectopia	area	length
control 4						mutant 4
1	0	103252	5092.4	0		1	22	107844	5269.29	203.999	4.17513
2	0	125093	6165.85	0		2	19	126367	5996.56	150.355	3.16848
3	0	147428	7001.3	0		3	17	142977	7006.61	118.9	2.42628
										Mean	3.25663
