## Supplemental Data 6 for "An adhesion signaling axis involving Dystroglycan, β1-Integrin and Cas adaptor proteins regulates the establishment of the cortical glial scaffold"

### Sheet: S6 Fig
Caspase summary
	Activated Caspase3/mm^2				Mann Whitney U
	e12.5	Control	Emx1Cre;TcKO		p=1
	Animal 1	68.1064	32.6327
	Animal 2	41.8523	46.5357
	Animal 3	46.0021	74.841
	e15.5	Control	Emx1Cre;TcKO		p=0.7
	Animal 1	4.66249	5.27709
	Animal 2	3.63295	4.0775
	Animal 3	3.67506	3.67277
	P0	Control	Emx1Cre;TcKO
	Animal 1	38.884	24.993		p=0.7
	Animal 2	9.024	17.027
	Animal 3	13.716	21.129
	P3	Control	Emx1Cre;TcKO		p=0.7
	Animal 1	16.65	25.9284
	Animal 2	20.8933	17.8978
	Animal 3	17.8088	16.7814

### Sheet: e12.5
e.12.5 Control 1						e.12.5 Emx1Cre;TcKO 1
no	caspase	Area (um^2)		Density (mm2)		no	caspase	Area (um^2)	Density (mm2)
C1	3	29381.9	0	102.104		m1	1	29824.1	33.5299
C2	2	30160.1	2	66.3127		m2	2	31071.2	64.3683
C3	1	27853.2	0	35.9026		m3	0	29420.5	0
			Mean	68.1064				Mean	32.6327
e.12.5 Control 2						e.12.5 Emx1Cre;TcKO 1	2
no	caspase	Area (um^2)		Density (mm2)		no	caspase	Area (um^2)	Density (mm2)
C1	2	26120.4	0	76.5685		m1	2	100023	19.9954
C2	1	20412.9	0	48.9885		m2	2	16720.8	119.612
C3	0	15813.1	0	0		m3	0	20178.3	0
			Mean	41.8523				Mean	46.5357
e.12.5 Control 3						e.12.5 Emx1Cre;TcKO 3
no	caspase	Area (um^2)		Density (mm2)		no	caspase	Area (um^2)	Density (mm2)
C1	3	29381.9		102.104		m1	4	123001	32.52
C2	0	30160.1		0		m2	1	28159.2	35.5124
C3	1	27853.2		35.9026		m3	2	12780.3	156.491
			Mean	46.0021				Mean	74.841
				Control	Mutant
				68.1064	32.6327
				41.8523	46.5357
				46.0021	74.841			p=1
			Mean	51.9869	51.3365
			Stdev	2.93435	21.5098
			SEM	1.69415	12.4187

### Sheet: e15.5
e15.5 Control 1					e15.5 Emx1Cre;TcKO 1
no	caspase	Area (um^2)			no	caspase	Area (um^2)	Density
C1	0	183421	0		m1	0	125806	0
C2	1	172276	5.80463		m2	1	134543	7.43259
C3	2	244414	8.18283		m3	1	119066	8.39868
		Mean	4.66249				Mean	5.27709
e15.5 Control 2					e15.5 Emx1Cre;TcKO 2
no	caspase	Area (um^2)			no	caspase	Area (um^2)
C1	0	168076	0		m1	1	242549	4.12288
C2	1	187513	5.33297		m2	0	198506	0
C3	1	179666	5.5659		m3	1	123310	8.10961
		Mean	3.63295				Mean	4.0775
e15.5 Control 3					e15.5 Emx1Cre;TcKO 3
no	caspase	Area (um^2)			no	caspase	Area (um^2)
C1	0	1.18059e+06	0		m1	0	1.23031e+06	0
C2	1	172234	5.80604		m2	0	148016	0
C3	1	191602	5.21914		m3	2	181516	11.0183
		Mean	3.67506				Mean	3.67277
			Control	Mutant
			4.66249	5.27709
			3.63295	4.0775
			3.67506	3.67277
		Mean	3.99017	4.34245		p=0.7
		STDEV	0.582626	0.834334
		SEM	0.336379	0.481703

### Sheet: P0
Control 1 (P0)					Emx1Cre;TcKO 1
no	caspase	Area (um^2)	Density (mm2)		no	caspase	Area (um^2)	Density (mm2)
C1	9	263264	34.1862		m1	6	287472	20.8716
C2	16	318132	50.2936		m2	5	229385	21.7974
C3	22	683771	32.1745		m3	9	278545	32.3107
		Mean	38.8848				Mean	24.9932
Control 2					Emx1Cre;TcKO 2
no	caspase	Area (um^2)	Density		no	caspase	Area (um^2)	Density
C1	2	166731	11.9954		m1	2	2.58502e+06	0.773689
C2	2	242260	8.2556		m2	2	120810	16.555
C3	3	439762	6.82186		m3	4	127196	31.4476
		Mean	9.02428		m4	3	155184	19.3319
							Mean	17.027
Control 3					Emx1Cre;TcKO 3
no	caspase	Area (um^2)	Density		no	caspase	Area (um^2)	Density
C1	2	161753	12.3646		m1	4	200200	19.98
C2	2	173091	11.5546		m2	4	194956	20.5175
C3	3	174121	17.2294		m3	5	218421	22.8916
		Mean	13.7162				Mean	21.1297
			Control	Mutant
			38.884	24.993
			9.024	17.027
			13.716	21.129		Mann Whitney p=0.7
		Mean	20.5413	21.0497
		StDev	16.0575	3.98359
		SEM	9.27081	2.29993

### Sheet: P3
P3- Control 1					Emx1Cre;TcKO 1
no	caspase	Area (um^2)	Density (mm2)		no	caspase	Area (um^2)	Density
C1	12	573192	20.9354		m1	13	357724	36.3409
C2	5	419879	11.9082		m2	11	535846	20.5283
C3	9	526123	17.1063		m3	10	478102	20.916
		Mean	16.65				Mean	25.9284
P3- Control 2					Emx1Cre;TcKO 2
no	caspase	Area (um^2)	Density (mm2)		no	caspase	Area (um^2)	Density (mm2)
C1	10	394856	25.3257		m1	9	521301	17.2645
C2	8	401880	19.9065		m2	8	501495	15.9523
C3	9	515825	17.4478		m3	7	341852	20.4767
		Mean	20.8933				Mean	17.8978
P3- Control 3					Emx1Cre;TcKO 3
no	caspase	Area (um^2)	Density (mm2)		no	caspase	Area (um^2)	Density (mm2)
C1	7	428314	16.3431		m1	11	517208	21.268
C2	10	550182	18.1758		m2	5	401531	12.4523
C3	8	423112	18.9075		m3	8	481239	16.6237
		Mean	17.8088				Mean	16.7814
				Control	Mutant
				16.65	25.9284
				20.8933	17.8978		Mann Whitney p=0.7
				17.8088	16.7814
			Mean	18.4507	20.2025
			StDev	2.19329	4.99007
			SEM	1.2663	2.88102
