## Supplemental Data 7 for "An adhesion signaling axis involving Dystroglycan, β1-Integrin and Cas adaptor proteins regulates the establishment of the cortical glial scaffold"

### Sheet: S7 Fig
IZ+CP	CasL-/-;Sin-/-; Emx1Cre
	P130 Cas Geno	replicate	p130 #puncta	DAPI area (um^2)	p130 puncta/um^2
	lox/+	1	8282	90141	0.0918783
	lox/+	2	8058	81542	0.0988202
	lox/+	3	6301	58877	0.10702
	lox/+	4	6933	50670	0.136827
	lox/+	5	8095	59375	0.136337
	lox/∆	1	1405	98479	0.014267
	lox/∆	2	1214	90256	0.0134506
	lox/∆	3	197	98857	0.00199278
	lox/∆	4	1229	53160	0.0231189
	lox/∆	5	1620	87338	0.0185486
	lox/∆	6	394	78659	0.00500896
VZ+SVZ	CasL-/-;Sin-/-; Emx1Cre
	P130 Cas Geno	replicate	p130 #puncta	DAPI area (um^2)	p130 puncta/um^2
	lox/+	1	11439	98678	0.115922
	lox/+	2	12047	113902	0.105766
	lox/+	3	14803	110564	0.133886
	lox/+	4	8620	71442	0.120657
	lox/+	5	8939	85032	0.105125
	lox/∆	1	6203	109171	0.0568191
	lox/∆	2	6130	109373	0.0560467
	lox/∆	3	7258	126283	0.0574741
	lox/∆	4	3932	70007	0.0561658
	lox/∆	5	5317	93471	0.056884
	lox/∆	6	5002	98026	0.0510273
