## Supplemental Data 8 for "An adhesion signaling axis involving Dystroglycan, β1-Integrin and Cas adaptor proteins regulates the establishment of the cortical glial scaffold"

### Sheet: Fig 6A-Cux1
Replicate	1	2	3	4	5	6	7	8	9
Control P7 Cux1
Bin	Prop cells	Prop cells	Prop cells	Prop cells	Prop cells	Prop cells	Prop cells	Prop cells	Prop cells	AVERAGE
1	0.0895522	0.00526316	0.194954	0.0424528	0.0562914	0.077135	0.0794979	0.0821918	0.0867052	0.0793382
2	0.164179	0.1	0.279817	0.122642	0.089404	0.118457	0.0711297	0.212329	0.0982659	0.13958
3	0.169154	0.221053	0.272936	0.15566	0.221854	0.220386	0.125523	0.226027	0.196532	0.201014
4	0.0945274	0.126316	0.0711009	0.0660377	0.119205	0.181818	0.154812	0.171233	0.156069	0.126791
5	0.0696517	0.0526316	0.0389908	0.0990566	0.0794702	0.165289	0.104603	0.130137	0.0693642	0.0899104
6	0.114428	0.115789	0.0412844	0.0707547	0.0927152	0.146006	0.0460251	0.0753425	0.0924855	0.0883145
7	0.0995025	0.157895	0.0504587	0.108491	0.0728477	0.0413223	0.100418	0.0410959	0.0924855	0.0849463
8	0.0845771	0.0947368	0.0183486	0.117925	0.0562914	0.00826446	0.129707	0.00684932	0.0867052	0.067045
9	0.0597015	0.0842105	0.00458716	0.136792	0.0794702	0.00550964	0.133891	0.00684932	0.0751445	0.0651285
10	0.0547264	0.0421053	0.0275229	0.0801887	0.13245	0.0358127	0.0543933	0.0479452	0.0462428	0.0579319
Total cells	1	1	1	1	1	1	1	1	1	1
Nex;CasTcKO Mutant P7 Cux1
Bin	Prop cells	Prop cells	Prop cells	Prop cells	Prop cells	Prop cells	Prop cells	Prop cells	Prop cells	AVERAGE
1	0	0.0114286	0.0637119	0.0123457	0.0644444	0.0408163	0.0829016	0.0408163	0.05	0.0407183
2	0.120907	0.14	0.132964	0.0987654	0.12	0.0787172	0.253886	0.130612	0.0964286	0.130253
3	0.171285	0.202857	0.238227	0.169753	0.168889	0.189504	0.181347	0.204082	0.171429	0.188597
4	0.231738	0.222857	0.271468	0.145062	0.131111	0.139942	0.145078	0.138776	0.0928571	0.168765
5	0.070529	0.08	0.0443213	0.148148	0.0777778	0.0641399	0.108808	0.0408163	0.110714	0.0828061
6	0.0730479	0.0628571	0.0443213	0.114198	0.0888889	0.0495627	0.0880829	0.0612245	0.114286	0.0773854
7	0.108312	0.0828571	0.0858726	0.0895062	0.117778	0.0816327	0.0725389	0.138776	0.103571	0.0978716
8	0.093199	0.0828571	0.0609418	0.095679	0.102222	0.107872	0.0207254	0.114286	0.0892857	0.0852297
9	0.0554156	0.06	0.0360111	0.058642	0.08	0.125364	0.015544	0.077551	0.0892857	0.0664238
10	0.0755668	0.0542857	0.0221607	0.0679012	0.0488889	0.122449	0.0310881	0.0530612	0.0821429	0.0619494
Total cells	1	1	1	1	1	1	1	1	1	1
Control P7 Cux1
Bin	Fluorescent cells	Prop cells		Bin	Fluorescent cells	Prop cells		Bin	Fluorescent cells	Prop cells		Bin	Fluorescent cells	Prop cells		Bin	Fluorescent cells	Prop cells		Bin	Fluorescent cells	Prop cells		Bin	Fluorescent cells	Prop cells		Bin	Fluorescent cells	Prop cells		Bin	Fluorescent cells	Prop cells
1	36	0.0895522		1	2	0.00526316		1	85	0.194954		1	18	0.0424528		1	17	0.0562914		1	28	0.077135		1	38	0.0794979		1	24	0.0821918		1	30	0.0867052
2	66	0.164179		2	38	0.1		2	122	0.279817		2	52	0.122642		2	27	0.089404		2	43	0.118457		2	34	0.0711297		2	62	0.212329		2	34	0.0982659
3	68	0.169154		3	84	0.221053		3	119	0.272936		3	66	0.15566		3	67	0.221854		3	80	0.220386		3	60	0.125523		3	66	0.226027		3	68	0.196532
4	38	0.0945274		4	48	0.126316		4	31	0.0711009		4	28	0.0660377		4	36	0.119205		4	66	0.181818		4	74	0.154812		4	50	0.171233		4	54	0.156069
5	28	0.0696517		5	20	0.0526316		5	17	0.0389908		5	42	0.0990566		5	24	0.0794702		5	60	0.165289		5	50	0.104603		5	38	0.130137		5	24	0.0693642
6	46	0.114428		6	44	0.115789		6	18	0.0412844		6	30	0.0707547		6	28	0.0927152		6	53	0.146006		6	22	0.0460251		6	22	0.0753425		6	32	0.0924855
7	40	0.0995025		7	60	0.157895		7	22	0.0504587		7	46	0.108491		7	22	0.0728477		7	15	0.0413223		7	48	0.100418		7	12	0.0410959		7	32	0.0924855
8	34	0.0845771		8	36	0.0947368		8	8	0.0183486		8	50	0.117925		8	17	0.0562914		8	3	0.00826446		8	62	0.129707		8	2	0.00684932		8	30	0.0867052
9	24	0.0597015		9	32	0.0842105		9	2	0.00458716		9	58	0.136792		9	24	0.0794702		9	2	0.00550964		9	64	0.133891		9	2	0.00684932		9	26	0.0751445
10	22	0.0547264		10	16	0.0421053		10	12	0.0275229		10	34	0.0801887		10	40	0.13245		10	13	0.0358127		10	26	0.0543933		10	14	0.0479452		10	16	0.0462428
Total cells	402	1		Total cells	380	1		Total cells	436	1		Total cells	424	1		Total cells	302	1		Total cells	363	1		Total cells	478	1		Total cells	292	1		Total cells	346	1
Nex;CasTcKO Mutant P7 Cux1
Bin	Fluorescent cells	Prop cells		Bin	Fluorescent cells	Prop cells		Bin	Fluorescent cells	Prop cells		Bin	Fluorescent cells	Prop cells		Bin	Fluorescent cells	Prop cells		Bin	Fluorescent cells	Prop cells		Bin	Fluorescent cells	Prop cells		Bin	Fluorescent cells	Prop cells		Bin	Fluorescent cells	Prop cells
1	0	0		1	4	0.0114286		1	23	0.0637119		1	4	0.0123457		1	29	0.0644444		1	14	0.0408163		1	32	0.0829016		1	20	0.0408163		1	14	0.05
2	48	0.120907		2	49	0.14		2	48	0.132964		2	32	0.0987654		2	54	0.12		2	27	0.0787172		2	98	0.253886		2	64	0.130612		2	27	0.0964286
3	68	0.171285		3	71	0.202857		3	86	0.238227		3	55	0.169753		3	76	0.168889		3	65	0.189504		3	70	0.181347		3	100	0.204082		3	48	0.171429
4	92	0.231738		4	78	0.222857		4	98	0.271468		4	47	0.145062		4	59	0.131111		4	48	0.139942		4	56	0.145078		4	68	0.138776		4	26	0.0928571
5	28	0.070529		5	28	0.08		5	16	0.0443213		5	48	0.148148		5	35	0.0777778		5	22	0.0641399		5	42	0.108808		5	20	0.0408163		5	31	0.110714
6	29	0.0730479		6	22	0.0628571		6	16	0.0443213		6	37	0.114198		6	40	0.0888889		6	17	0.0495627		6	34	0.0880829		6	30	0.0612245		6	32	0.114286
7	43	0.108312		7	29	0.0828571		7	31	0.0858726		7	29	0.0895062		7	53	0.117778		7	28	0.0816327		7	28	0.0725389		7	68	0.138776		7	29	0.103571
8	37	0.093199		8	29	0.0828571		8	22	0.0609418		8	31	0.095679		8	46	0.102222		8	37	0.107872		8	8	0.0207254		8	56	0.114286		8	25	0.0892857
9	22	0.0554156		9	21	0.06		9	13	0.0360111		9	19	0.058642		9	36	0.08		9	43	0.125364		9	6	0.015544		9	38	0.077551		9	25	0.0892857
10	30	0.0755668		10	19	0.0542857		10	8	0.0221607		10	22	0.0679012		10	22	0.0488889		10	42	0.122449		10	12	0.0310881		10	26	0.0530612		10	23	0.0821429
Total cells	397	1		Total cells	350	1		Total cells	361	1		Total cells	324	1		Total cells	450	1		Total cells	343	1		Total cells	386	1		Total cells	490	1		Total cells	280	1

### Sheet: Fig 6A-Ctip 2
Replicate	1	2	3	4	5	6	7	8	9
Control P7 Ctip2
Bin	Prop cells	Prop cells	Prop cells	Prop cells	Prop cells	Prop cells	Prop cells	Prop cells	Prop cells	Average
1	0.011236	0	0	0	0.0112994	0.0944882	0.0487805	0.0538462	0.012605	0.0258061
2	0	0	0.0555556	0.138889	0.0112994	0.0708661	0.0557491	0.0846154	0.10084	0.057535
3	0.0449438	0	0.0555556	0.111111	0.00564972	0.0393701	0.0905923	0.0307692	0.113445	0.0546041
4	0.0674157	0.15	0.143791	0.104167	0.0112994	0.0656168	0.0801394	0.0538462	0.0756303	0.083545
5	0.247191	0.275	0.385621	0.166667	0.19774	0.233596	0.121951	0.192308	0.142857	0.218103
6	0.359551	0.3	0.199346	0.173611	0.310734	0.288714	0.15331	0.3	0.331933	0.268578
7	0.179775	0.1375	0.0326797	0.159722	0.118644	0.125984	0.125436	0.0846154	0.142857	0.123024
8	0.011236	0.0625	0.0326797	0.0416667	0.079096	0.015748	0.118467	0.0230769	0.00840336	0.0436526
9	0.0337079	0.0375	0.0588235	0.0416667	0.101695	0.0419948	0.0940767	0.0923077	0.0462185	0.0608878
10	0.0449438	0.0375	0.0359477	0.0625	0.152542	0.023622	0.111498	0.0846154	0.0252101	0.0642644
Total cells	1	1	1	1	1	1	1	1	1	1
Nex;CasTcKO Mutant P7 Ctip2
Bin	Prop cells	Prop cells	Prop cells	Prop cells	Prop cells	Prop cells	Prop cells	Prop cells	Prop cells	Average
1	0.0485934	0.0150376	0.0228311	0.0319635	0.0130719	0.0238095	0.0634006	0.0528736	0.0173697	0.0321056
2	0.0588235	0.0225564	0.00913242	0.0456621	0.0196078	0.0428571	0.0518732	0.0666667	0.0397022	0.0396535
3	0.102302	0.0225564	0.0228311	0.0593607	0.0326797	0.0333333	0.100865	0.121839	0.0347395	0.0589451
4	0.0818414	0.0112782	0.0456621	0.0821918	0.111111	0.109524	0.118156	0.126437	0.0148883	0.0778988
5	0.219949	0.214286	0.205479	0.146119	0.300654	0.319048	0.0893372	0.0804598	0.156328	0.192406
6	0.242967	0.342105	0.369863	0.155251	0.189542	0.2	0.100865	0.135632	0.19603	0.214695
7	0.0997442	0.157895	0.109589	0.182648	0.0326797	0.0333333	0.138329	0.0988506	0.0942928	0.105262
8	0.0332481	0.037594	0.00913242	0.0821918	0.0326797	0.0285714	0.14121	0.11954	0.0545906	0.0598621
9	0.056266	0.109023	0.0593607	0.123288	0.150327	0.0857143	0.0951009	0.133333	0.203474	0.112876
10	0.056266	0.0676692	0.146119	0.0913242	0.117647	0.12381	0.100865	0.0643678	0.188586	0.106295
Total cells	1	1	1	1	1	1	1	1	1	1
Control P7 Ctip2
Bin	Fluorescent cells	Prop cells		Bin	Fluorescent cells	Prop cells		Bin	Fluorescent cells	Prop cells		Bin	Fluorescent cells	Prop cells		Bin	Fluorescent cells	Prop cells		Bin	Fluorescent cells	Prop cells		Bin	Fluorescent cells	Prop cells		Bin	Fluorescent cells	Prop cells		Bin	Fluorescent cells	Prop cells
1	4	0.011236		1	0	0		1	0	0		1	0	0		1	4	0.0112994		1	36	0.0944882		1	14	0.0487805		1	21	0.0538462		1	3	0.012605
2	0	0		2	0	0		2	17	0.0555556		2	60	0.138889		2	4	0.0112994		2	27	0.0708661		2	16	0.0557491		2	33	0.0846154		2	24	0.10084
3	16	0.0449438		3	0	0		3	17	0.0555556		3	48	0.111111		3	2	0.00564972		3	15	0.0393701		3	26	0.0905923		3	12	0.0307692		3	27	0.113445
4	24	0.0674157		4	48	0.15		4	44	0.143791		4	45	0.104167		4	4	0.0112994		4	25	0.0656168		4	23	0.0801394		4	21	0.0538462		4	18	0.0756303
5	88	0.247191		5	88	0.275		5	118	0.385621		5	72	0.166667		5	70	0.19774		5	89	0.233596		5	35	0.121951		5	75	0.192308		5	34	0.142857
6	128	0.359551		6	96	0.3		6	61	0.199346		6	75	0.173611		6	110	0.310734		6	110	0.288714		6	44	0.15331		6	117	0.3		6	79	0.331933
7	64	0.179775		7	44	0.1375		7	10	0.0326797		7	69	0.159722		7	42	0.118644		7	48	0.125984		7	36	0.125436		7	33	0.0846154		7	34	0.142857
8	4	0.011236		8	20	0.0625		8	10	0.0326797		8	18	0.0416667		8	28	0.079096		8	6	0.015748		8	34	0.118467		8	9	0.0230769		8	2	0.00840336
9	12	0.0337079		9	12	0.0375		9	18	0.0588235		9	18	0.0416667		9	36	0.101695		9	16	0.0419948		9	27	0.0940767		9	36	0.0923077		9	11	0.0462185
10	16	0.0449438		10	12	0.0375		10	11	0.0359477		10	27	0.0625		10	54	0.152542		10	9	0.023622		10	32	0.111498		10	33	0.0846154		10	6	0.0252101
Total cells	356	1		Total cells	320	1		Total cells	306	1		Total cells	432	1		Total cells	354	1		Total cells	381	1		Total cells	287	1		Total cells	390	1		Total cells	238	1
Nex;CasTcKO Mutant P7 Ctip2
Bin	Fluorescent cells	Prop cells		Bin	Fluorescent cells	Prop cells		Bin	Fluorescent cells	Prop cells		Bin	Fluorescent cells	Prop cells		Bin	Fluorescent cells	Prop cells		Bin	Fluorescent cells	Prop cells		Bin	Fluorescent cells	Prop cells		Bin	Fluorescent cells	Prop cells		Bin	Fluorescent cells	Prop cells
1	19	0.0485934		1	4	0.0150376		1	5	0.0228311		1	7	0.0319635		1	4	0.0130719		1	10	0.0238095		1	22	0.0634006		1	23	0.0528736		1	7	0.0173697
2	23	0.0588235		2	6	0.0225564		2	2	0.00913242		2	10	0.0456621		2	6	0.0196078		2	18	0.0428571		2	18	0.0518732		2	29	0.0666667		2	16	0.0397022
3	40	0.102302		3	6	0.0225564		3	5	0.0228311		3	13	0.0593607		3	10	0.0326797		3	14	0.0333333		3	35	0.100865		3	53	0.121839		3	14	0.0347395
4	32	0.0818414		4	3	0.0112782		4	10	0.0456621		4	18	0.0821918		4	34	0.111111		4	46	0.109524		4	41	0.118156		4	55	0.126437		4	6	0.0148883
5	86	0.219949		5	57	0.214286		5	45	0.205479		5	32	0.146119		5	92	0.300654		5	134	0.319048		5	31	0.0893372		5	35	0.0804598		5	63	0.156328
6	95	0.242967		6	91	0.342105		6	81	0.369863		6	34	0.155251		6	58	0.189542		6	84	0.2		6	35	0.100865		6	59	0.135632		6	79	0.19603
7	39	0.0997442		7	42	0.157895		7	24	0.109589		7	40	0.182648		7	10	0.0326797		7	14	0.0333333		7	48	0.138329		7	43	0.0988506		7	38	0.0942928
8	13	0.0332481		8	10	0.037594		8	2	0.00913242		8	18	0.0821918		8	10	0.0326797		8	12	0.0285714		8	49	0.14121		8	52	0.11954		8	22	0.0545906
9	22	0.056266		9	29	0.109023		9	13	0.0593607		9	27	0.123288		9	46	0.150327		9	36	0.0857143		9	33	0.0951009		9	58	0.133333		9	82	0.203474
10	22	0.056266		10	18	0.0676692		10	32	0.146119		10	20	0.0913242		10	36	0.117647		10	52	0.12381		10	35	0.100865		10	28	0.0643678		10	76	0.188586
Total cells	391	1		Total cells	266	1		Total cells	219	1		Total cells	219	1		Total cells	306	1		Total cells	420	1		Total cells	347	1		Total cells	435	1		Total cells	403	1

### Sheet: Fig 6B
Replicate	1	2	3	4	5	6	7	8	9
Control E12.5->P0 EdU
Bin	Prop cells	Prop cells	Prop cells	Prop cells	Prop cells	Prop cells	Prop cells	Prop cells	Prop cells	Average
1	0.06856	0.09701	0.11818	0.03137	0.01445	0.04863	0.20103	0.14884	0.04762	0.0861878
2	0.01182	0.07836	0.02727	0.01292	0.01314	0.01368	0.03608	0.06512	0.27976	0.0597944
3	0.01418	0.03731	0.03182	0.01107	0.02102	0.02128	0.00515	0.03721	0.09524	0.0304756
4	0.04255	0.02239	0.08182	0.02214	0.02891	0.03191	0.03608	0.07907	0.08929	0.04824
5	0.06383	0.03358	0.1	0.04982	0.0657	0.06383	0.06186	0.07442	0.06548	0.06428
6	0.0591	0.14925	0.10455	0.08118	0.08016	0.08511	0.04639	0.11628	0.07143	0.0881611
7	0.14184	0.08582	0.10909	0.16605	0.12089	0.13222	0.02577	0.14419	0.04167	0.107504
8	0.13712	0.08955	0.08182	0.1476	0.18397	0.23556	0.13402	0.19535	0.02976	0.137194
9	0.18913	0.17537	0.27273	0.20664	0.2247	0.27812	0.23711	0.13488	0.04762	0.196256
10	0.27187	0.23134	0.07273	0.27122	0.24704	0.08967	0.21649	0.00465	0.23214	0.181906
Total cells	1	1	1	1	1	1	1	1	1	0.999999
Nex;CasTcKO Mutant E12.5->P0 EdU
Bin	Prop cells	Prop cells	Prop cells	Prop cells	Prop cells	Prop cells	Prop cells	Prop cells	Prop cells	Average
1	0.0027	0.01709	0.11765	0.09924	0.06349	0.05046	0.01395	0.0212	0.00986	0.04396
2	0.01887	0.00855	0.07563	0.03053	0.04444	0.02294	0.03256	0.00707	0.01127	0.0279844
3	0.01348	0.01282	0	0.00763	0.03492	0.00917	0.05581	0.0106	0.00986	0.0171433
4	0.05121	0.01709	0.0084	0.01527	0.04127	0.02294	0.04651	0.0424	0.02535	0.0300489
5	0.10243	0.07692	0.10924	0.05344	0.04127	0.07798	0.09302	0.05654	0.06056	0.0746
6	0.16442	0.08547	0.11765	0.10687	0.07937	0.07798	0.09302	0.08834	0.08873	0.100206
7	0.16442	0.17949	0.08403	0.1145	0.16825	0.09633	0.12558	0.21201	0.1338	0.142046
8	0.21833	0.23077	0.07563	0.0916	0.23175	0.13761	0.05581	0.20141	0.24648	0.165488
9	0.18059	0.25641	0.11765	0.29771	0.23492	0.20183	0.17209	0.16608	0.3	0.214142
10	0.08356	0.11538	0.29412	0.18321	0.06032	0.30275	0.31163	0.19435	0.11408	0.184378
Total cells	1	1	1	1	1	1	1	1	1	0.999996
Control E12.5->P0 EdU
Bin	Fluorescent cells	Prop cells		Bin	Fluorescent cells	Prop cells		Bin	Fluorescent cells	Prop cells		Bin	Fluorescent cells	Prop cells		Bin	Fluorescent cells	Prop cells		Bin	Fluorescent cells	Prop cells		Bin	Fluorescent cells	Prop cells		Bin	Fluorescent cells	Prop cells		Bin	Fluorescent cells	Prop cells
1	29	0.0685579		1	52	0.0970149		1	52	0.118182		1	17	0.0313653		1	11	0.0144547		1	32	0.0486322		1	78	0.201031		1	64	0.148837		1	16	0.047619
2	5	0.0118203		2	42	0.0783582		2	12	0.0272727		2	7	0.0129151		2	10	0.0131406		2	9	0.0136778		2	14	0.0360825		2	28	0.0651163		2	94	0.279762
3	6	0.0141844		3	20	0.0373134		3	14	0.0318182		3	6	0.0110701		3	16	0.021025		3	14	0.0212766		3	2	0.00515464		3	16	0.0372093		3	32	0.0952381
4	18	0.0425532		4	12	0.0223881		4	36	0.0818182		4	12	0.0221402		4	22	0.0289093		4	21	0.0319149		4	14	0.0360825		4	34	0.0790698		4	30	0.0892857
5	27	0.0638298		5	18	0.0335821		5	44	0.1		5	27	0.0498155		5	50	0.065703		5	42	0.0638298		5	24	0.0618557		5	32	0.0744186		5	22	0.0654762
6	25	0.0591017		6	80	0.149254		6	46	0.104545		6	44	0.0811808		6	61	0.0801577		6	56	0.0851064		6	18	0.0463918		6	50	0.116279		6	24	0.0714286
7	60	0.141844		7	46	0.0858209		7	48	0.109091		7	90	0.166052		7	92	0.120894		7	87	0.132219		7	10	0.0257732		7	62	0.144186		7	14	0.0416667
8	58	0.137116		8	48	0.0895522		8	36	0.0818182		8	80	0.147601		8	140	0.183968		8	155	0.235562		8	52	0.134021		8	84	0.195349		8	10	0.0297619
9	80	0.189125		9	94	0.175373		9	120	0.272727		9	112	0.206642		9	171	0.224704		9	183	0.278116		9	92	0.237113		9	58	0.134884		9	16	0.047619
10	115	0.271868		10	124	0.231343		10	32	0.0727273		10	147	0.271218		10	188	0.247043		10	59	0.0896657		10	84	0.216495		10	2	0.00465116		10	78	0.232143
Total cells	423	1		Total cells	536	1		Total cells	440	1		Total cells	542	1		Total cells	761	1		Total cells	658	1		Total cells	388	1		Total cells	430	1		Total cells	336	1
Nex;CasTcKO Mutant E12.5->P0 EdU
Bin	Fluorescent cells	Prop cells		Bin	Fluorescent cells	Prop cells		Bin	Fluorescent cells	Prop cells		Bin	Fluorescent cells	Prop cells		Bin	Fluorescent cells	Prop cells		Bin	Fluorescent cells	Prop cells		Bin	Fluorescent cells	Prop cells		Bin	Fluorescent cells	Prop cells		Bin	Fluorescent cells	Prop cells
1	1	0.00269542		1	8	0.017094		1	42	0.117647		1	39	0.0992366		1	20	0.0634921		1	22	0.0504587		1	6	0.0139535		1	12	0.0212014		1	7	0.00985915
2	7	0.0188679		2	4	0.00854701		2	27	0.0756303		2	12	0.0305344		2	14	0.0444444		2	10	0.0229358		2	14	0.0325581		2	4	0.00706714		2	8	0.0112676
3	5	0.0134771		3	6	0.0128205		3	0	0		3	3	0.00763359		3	11	0.0349206		3	4	0.00917431		3	24	0.055814		3	6	0.0106007		3	7	0.00985915
4	19	0.0512129		4	8	0.017094		4	3	0.00840336		4	6	0.0152672		4	13	0.0412698		4	10	0.0229358		4	20	0.0465116		4	24	0.0424028		4	18	0.0253521
5	38	0.102426		5	36	0.0769231		5	39	0.109244		5	21	0.0534351		5	13	0.0412698		5	34	0.0779817		5	40	0.0930233		5	32	0.0565371		5	43	0.0605634
6	61	0.16442		6	40	0.0854701		6	42	0.117647		6	42	0.10687		6	25	0.0793651		6	34	0.0779817		6	40	0.0930233		6	50	0.0883392		6	63	0.0887324
7	61	0.16442		7	84	0.179487		7	30	0.0840336		7	45	0.114504		7	53	0.168254		7	42	0.0963303		7	54	0.125581		7	120	0.212014		7	95	0.133803
8	81	0.218329		8	108	0.230769		8	27	0.0756303		8	36	0.0916031		8	73	0.231746		8	60	0.137615		8	24	0.055814		8	114	0.201413		8	175	0.246479
9	67	0.180593		9	120	0.25641		9	42	0.117647		9	117	0.29771		9	74	0.234921		9	88	0.201835		9	74	0.172093		9	94	0.166078		9	213	0.3
10	31	0.083558		10	54	0.115385		10	105	0.294118		10	72	0.183206		10	19	0.0603175		10	132	0.302752		10	134	0.311628		10	110	0.194346		10	81	0.114085
Total cells	371	1		Total cells	468	1		Total cells	357	1		Total cells	393	1		Total cells	315	1		Total cells	436	1		Total cells	430	1		Total cells	566	1		Total cells	710	1

### Sheet: Fig 6C
Replicate	1	2	3	4	5	6	7	8	9
Control E15.5->P3 EdU
Bin	Prop cells	Prop cells	Prop cells	Prop cells	Prop cells	Prop cells	Prop cells	Prop cells	Prop cells	Average
1	0.02292	0.02936	0.08996	0.14938	0.14377	0.19876	0.06024	0.01381	0.05645	0.0849611
2	0.16619	0.11927	0.28033	0.46266	0.48562	0.34783	0.46747	0.1326	0.33871	0.311187
3	0.49857	0.51927	0.34937	0.09751	0.14377	0.06832	0.26024	0.37845	0.375	0.298944
4	0.13467	0.12661	0.09414	0.05187	0.04473	0.03106	0.05542	0.22928	0.09274	0.0956133
5	0.06017	0.10275	0.01674	0.0332	0.01597	0.03106	0.03855	0.07459	0.02823	0.0445844
6	0.04585	0.03303	0.04812	0.0332	0.01917	0.04348	0.0241	0.03315	0.01613	0.0329144
7	0.03438	0.02936	0.02092	0.02075	0.01917	0.01242	0.02892	0.01934	0.04435	0.0255122
8	0.02006	0.01468	0.01674	0.0332	0.02556	0.06832	0.00482	0.02762	0.0121	0.0247889
9	0	0.01101	0.03138	0.03734	0.0607	0.08075	0.02651	0.01105	0.0121	0.0300933
10	0.01719	0.01468	0.0523	0.08091	0.04153	0.11801	0.03373	0.08011	0.02419	0.0514056
Total cells	1	1	1	1	1	1	1	1	4.67925	1
Nex;CasTcKO Mutant E15.5->P3 EdU
Bin	Prop cells	Prop cells	Prop cells	Prop cells	Prop cells	Prop cells	Prop cells	Prop cells	Prop cells	Average
1	0.1293	0.06813	0.10372	0.04449	0.138	0.2075	0.12054	0.22051	0.17895	0.134571
2	0.42553	0.16545	0.5362	0.47458	0.42155	0.4975	0.42411	0.38974	0.41579	0.416717
3	0.14894	0.35766	0.13699	0.2161	0.20038	0.1225	0.16964	0.05641	0.13947	0.17201
4	0.05237	0.17518	0.06262	0.03178	0.07561	0.0425	0.02679	0.02564	0.03684	0.0588144
5	0.02782	0.05596	0.03131	0.03178	0.02836	0.01	0.0625	0.0359	0.04737	0.0367778
6	0.04583	0.05596	0.01957	0.02119	0.02268	0.0175	0.03125	0.03077	0.03158	0.0307033
7	0.03928	0.04866	0.0274	0.02542	0.0189	0.01	0.04911	0.0359	0.03421	0.0320978
8	0.0311	0.01703	0.01957	0.04025	0.02268	0.0125	0.01786	0.03077	0.01316	0.0227689
9	0.02946	0.0219	0.01761	0.03602	0.03403	0.03	0.03125	0.06667	0.03158	0.0331689
10	0.07038	0.03406	0.04501	0.07839	0.03781	0.05	0.06696	0.10769	0.07105	0.0623722
Total cells	1	1	1	1	1	1	1	1	1	1
Control E15.5->P3 EdU
Bin	Fluorescent cells	Prop cells		Bin	Fluorescent cells	Prop cells		Bin	Fluorescent cells	Prop cells		Bin	Fluorescent cells	Prop cells		Bin	Fluorescent cells	Prop cells		Bin	Fluorescent cells	Prop cells		Bin	Fluorescent cells	Prop cells		Bin	Fluorescent cells	Prop cells		Bin	Fluorescent cells	Prop cells
1	8	0.0229226		1	16	0.0293578		1	43	0.0899582		1	72	0.149378		1	45	0.14377		1	64	0.198758		1	25	0.060241		1	5	0.0138122		1	14	0.0564516
2	58	0.166189		2	65	0.119266		2	134	0.280335		2	223	0.462656		2	152	0.485623		2	112	0.347826		2	194	0.46747		2	48	0.132597		2	84	0.33871
3	174	0.498567		3	283	0.519266		3	167	0.349372		3	47	0.0975104		3	45	0.14377		3	22	0.068323		3	108	0.260241		3	137	0.378453		3	93	0.375
4	47	0.13467		4	69	0.126606		4	45	0.0941423		4	25	0.0518672		4	14	0.0447284		4	10	0.0310559		4	23	0.0554217		4	83	0.229282		4	23	0.0927419
5	21	0.0601719		5	56	0.102752		5	8	0.0167364		5	16	0.033195		5	5	0.0159744		5	10	0.0310559		5	16	0.0385542		5	27	0.0745856		5	7	0.0282258
6	16	0.0458453		6	18	0.0330275		6	23	0.0481172		6	16	0.033195		6	6	0.0191693		6	14	0.0434783		6	10	0.0240964		6	12	0.0331492		6	4	0.016129
7	12	0.034384		7	16	0.0293578		7	10	0.0209205		7	10	0.0207469		7	6	0.0191693		7	4	0.0124224		7	12	0.0289157		7	7	0.019337		7	11	0.0443548
8	7	0.0200573		8	8	0.0146789		8	8	0.0167364		8	16	0.033195		8	8	0.0255591		8	22	0.068323		8	2	0.00481928		8	10	0.0276243		8	3	0.0120968
9	0	0		9	6	0.0110092		9	15	0.0313808		9	18	0.0373444		9	19	0.0607029		9	26	0.0807453		9	11	0.026506		9	4	0.0110497		9	3	0.0120968
10	6	0.017192		10	8	0.0146789		10	25	0.0523013		10	39	0.0809129		10	13	0.0415335		10	38	0.118012		10	14	0.0337349		10	29	0.0801105		10	6	0.0241935
Total cells	349	1		Total cells	545	1		Total cells	478	1		Total cells	482	1		Total cells	313	1		Total cells	322	1		Total cells	415	1		Total cells	362	1		Total cells	248	4.67925
Nex;CasTcKO Mutant E15.5->P3 EdU
Bin	Fluorescent cells	Prop cells		Bin	Fluorescent cells	Prop cells		Bin	Fluorescent cells	Prop cells		Bin	Fluorescent cells	Prop cells		Bin	Fluorescent cells	Prop cells		Bin	Fluorescent cells	Prop cells		Bin	Fluorescent cells	Prop cells		Bin	Fluorescent cells	Prop cells		Bin	Fluorescent cells	Prop cells
1	79	0.129296		1	28	0.0681265		1	53	0.103718		1	21	0.0444915		1	73	0.137996		1	83	0.2075		1	27	0.120536		1	86	0.220513		1	68	0.178947
2	260	0.425532		2	68	0.16545		2	274	0.536204		2	224	0.474576		2	223	0.42155		2	199	0.4975		2	95	0.424107		2	152	0.389744		2	158	0.415789
3	91	0.148936		3	147	0.357664		3	70	0.136986		3	102	0.216102		3	106	0.200378		3	49	0.1225		3	38	0.169643		3	22	0.0564103		3	53	0.139474
4	32	0.0523732		4	72	0.175182		4	32	0.0626223		4	15	0.0317797		4	40	0.0756144		4	17	0.0425		4	6	0.0267857		4	10	0.025641		4	14	0.0368421
5	17	0.0278232		5	23	0.0559611		5	16	0.0313112		5	15	0.0317797		5	15	0.0283554		5	4	0.01		5	14	0.0625		5	14	0.0358974		5	18	0.0473684
6	28	0.0458265		6	23	0.0559611		6	10	0.0195695		6	10	0.0211864		6	12	0.0226843		6	7	0.0175		6	7	0.03125		6	12	0.0307692		6	12	0.0315789
7	24	0.0392799		7	20	0.0486618		7	14	0.0273973		7	12	0.0254237		7	10	0.0189036		7	4	0.01		7	11	0.0491071		7	14	0.0358974		7	13	0.0342105
8	19	0.0310966		8	7	0.0170316		8	10	0.0195695		8	19	0.0402542		8	12	0.0226843		8	5	0.0125		8	4	0.0178571		8	12	0.0307692		8	5	0.0131579
9	18	0.0294599		9	9	0.0218978		9	9	0.0176125		9	17	0.0360169		9	18	0.0340265		9	12	0.03		9	7	0.03125		9	26	0.0666667		9	12	0.0315789
10	43	0.0703764		10	14	0.0340633		10	23	0.0450098		10	37	0.0783898		10	20	0.0378072		10	20	0.05		10	15	0.0669643		10	42	0.107692		10	27	0.0710526
Total cells	611	1		Total cells	411	1		Total cells	511	1		Total cells	472	1		Total cells	529	1		Total cells	400	1		Total cells	224	1		Total cells	390	1		Total cells	380	1
