## Supplemental Data 9 for "An adhesion signaling axis involving Dystroglycan, β1-Integrin and Cas adaptor proteins regulates the establishment of the cortical glial scaffold"

### Sheet: S8A Fig
Replicate	1	2	3	4	5	6	7	8	9
Control P7 RorB
Bin	Prop cells	Prop cells	Prop cells	Prop cells	Prop cells	Prop cells	Prop cells	Prop cells	Prop cells	Average
1	0	0	0	0	0	0	0	0	0	0
2	0	0	0	0.0630631	0	0	0	0.19	0	0.0281181
3	0.235849	0.385417	0.353659	0.207207	0.200803	0.176471	0.112903	0.34	0.121951	0.23714
4	0.254717	0.46875	0.512195	0.306306	0.46988	0.470588	0.395161	0.39	0.303136	0.396748
5	0.25	0.135417	0.134146	0.297297	0.216867	0.226891	0.266129	0.08	0.383275	0.221114
6	0.169811	0.0104167	0	0.126126	0.104418	0.12605	0.201613	0	0.191638	0.103341
7	0.0801887	0	0	0	0.00803213	0	0.0241935	0	0	0.0124905
8	0.00471698	0	0	0	0	0	0	0	0	0.000524109
9	0.00471698	0	0	0	0	0	0	0	0	0.000524109
10	0	0	0	0	0	0	0	0	0	0
Total cells	1	1	1	1	1	1	1	1	1	1
Nex;CasTcKO Mutant P7 RorB
Bin	Prop cells	Prop cells	Prop cells	Prop cells	Prop cells	Prop cells	Prop cells	Prop cells	Prop cells	Average
1	0	0	0	0	0	0	0	0	0	0
2	0	0	0	0	0	0	0	0	0	0
3	0.188976	0.16129	0.246377	0	0	0	0.211765	0.0322581	0.231707	0.119153
4	0.251969	0.370968	0.297101	0.403226	0.297521	0.173184	0.658824	0.5	0.414634	0.374158
5	0.346457	0.314516	0.26087	0.306452	0.305785	0.368715	0.105882	0.354839	0.207317	0.285648
6	0.181102	0.153226	0.181159	0.290323	0.272727	0.273743	0.0235294	0.112903	0.146341	0.181673
7	0.0314961	0	0.0144928	0	0.123967	0.184358	0	0	0	0.0393681
8	0	0	0	0	0	0	0	0	0	0
9	0	0	0	0	0	0	0	0	0	0
10	0	0	0	0	0	0	0	0	0	0
Total cells	1	1	1	1	1	1	1	1	1	1
Control P7 RorB
Bin	Fluorescent cells	Prop cells		Bin	Fluorescent cells	Prop cells		Bin	Fluorescent cells	Prop cells		Bin	Fluorescent cells	Prop cells		Bin	Fluorescent cells	Prop cells		Bin	Fluorescent cells	Prop cells		Bin	Fluorescent cells	Prop cells		Bin	Fluorescent cells	Prop cells		Bin	Fluorescent cells	Prop cells
1	0	0		1	0	0		1	0	0		1	0	0		1	0	0		1	0	0		1	0	0		1	0	0		1	0	0
2	0	0		2	0	0		2	0	0		2	21	0.0630631		2	0	0		2	0	0		2	0	0		2	57	0.19		2	0	0
3	50	0.235849		3	111	0.385417		3	87	0.353659		3	69	0.207207		3	50	0.200803		3	63	0.176471		3	42	0.112903		3	102	0.34		3	35	0.121951
4	54	0.254717		4	135	0.46875		4	126	0.512195		4	102	0.306306		4	117	0.46988		4	168	0.470588		4	147	0.395161		4	117	0.39		4	87	0.303136
5	53	0.25		5	39	0.135417		5	33	0.134146		5	99	0.297297		5	54	0.216867		5	81	0.226891		5	99	0.266129		5	24	0.08		5	110	0.383275
6	36	0.169811		6	3	0.0104167		6	0	0		6	42	0.126126		6	26	0.104418		6	45	0.12605		6	75	0.201613		6	0	0		6	55	0.191638
7	17	0.0801887		7	0	0		7	0	0		7	0	0		7	2	0.00803213		7	0	0		7	9	0.0241935		7	0	0		7	0	0
8	1	0.00471698		8	0	0		8	0	0		8	0	0		8	0	0		8	0	0		8	0	0		8	0	0		8	0	0
9	1	0.00471698		9	0	0		9	0	0		9	0	0		9	0	0		9	0	0		9	0	0		9	0	0		9	0	0
10	0	0		10	0	0		10	0	0		10	0	0		10	0	0		10	0	0		10	0	0		10	0	0		10	0	0
Total cells	212	1		Total cells	288	1		Total cells	246	1		Total cells	333	1		Total cells	249	1		Total cells	357	1		Total cells	372	1		Total cells	300	1		Total cells	287	1
Nex;CasTcKO Mutant P7 RorB
Bin	Fluorescent cells	Prop cells		Bin	Fluorescent cells	Prop cells		Bin	Fluorescent cells	Prop cells		Bin	Fluorescent cells	Prop cells		Bin	Fluorescent cells	Prop cells		Bin	Fluorescent cells	Prop cells		Bin	Fluorescent cells	Prop cells		Bin	Fluorescent cells	Prop cells		Bin	Fluorescent cells	Prop cells
1	0	0		1	0	0		1	0	0		1	0	0		1	0	0		1	0	0		1	0	0		1	0	0		1	0	0
2	0	0		2	0	0		2	0	0		2	0	0		2	0	0		2	0	0		2	0	0		2	0	0		2	0	0
3	72	0.188976		3	60	0.16129		3	68	0.246377		3	0	0		3	0	0		3	0	0		3	54	0.211765		3	10	0.0322581		3	76	0.231707
4	96	0.251969		4	138	0.370968		4	82	0.297101		4	150	0.403226		4	108	0.297521		4	62	0.173184		4	168	0.658824		4	155	0.5		4	136	0.414634
5	132	0.346457		5	117	0.314516		5	72	0.26087		5	114	0.306452		5	111	0.305785		5	132	0.368715		5	27	0.105882		5	110	0.354839		5	68	0.207317
6	69	0.181102		6	57	0.153226		6	50	0.181159		6	108	0.290323		6	99	0.272727		6	98	0.273743		6	6	0.0235294		6	35	0.112903		6	48	0.146341
7	12	0.0314961		7	0	0		7	4	0.0144928		7	0	0		7	45	0.123967		7	66	0.184358		7	0	0		7	0	0		7	0	0
8	0	0		8	0	0		8	0	0		8	0	0		8	0	0		8	0	0		8	0	0		8	0	0		8	0	0
9	0	0		9	0	0		9	0	0		9	0	0		9	0	0		9	0	0		9	0	0		9	0	0		9	0	0
10	0	0		10	0	0		10	0	0		10	0	0		10	0	0		10	0	0		10	0	0		10	0	0		10	0	0
Total cells	381	1		Total cells	372	1		Total cells	276	1		Total cells	372	1		Total cells	363	1		Total cells	358	1		Total cells	255	1		Total cells	310	1		Total cells	328	1

### Sheet: S8B Fig
Replicate	1	2	3	4	5	6	7	8	9
Control P7 Tbr1
Bin	Prop cells	Prop cells	Prop cells	Prop cells	Prop cells	Prop cells	Prop cells	Prop cells	Prop cells	Average
1	0.0306513	0.0189873	0.0107239	0.016835	0.0379009	0.0333333	0.00581395	0.0316832	0.0364964	0.0247139
2	0.0651341	0.028481	0.0723861	0.0505051	0.0262391	0.0416667	0.0436047	0.0831683	0.0656934	0.0529865
3	0.0708812	0.0474684	0.0643432	0.0639731	0.0174927	0.05	0.0755814	0.0376238	0.0827251	0.0566765
4	0.0938697	0.0348101	0.0107239	0.0909091	0.0495627	0.0333333	0.0523256	0.0376238	0.0218978	0.0472284
5	0.0804598	0.0221519	0.0911528	0.0976431	0.0379009	0.0666667	0.145349	0.122772	0.053528	0.079736
6	0.0881226	0.107595	0.131367	0.131313	0.107872	0.130556	0.136628	0.10495	0.126521	0.118325
7	0.153257	0.18038	0.152815	0.151515	0.19242	0.133333	0.125	0.152475	0.167883	0.156564
8	0.151341	0.183544	0.152815	0.164983	0.206997	0.172222	0.177326	0.182178	0.175182	0.174065
9	0.143678	0.202532	0.163539	0.141414	0.209913	0.2	0.119186	0.142574	0.160584	0.164824
10	0.122605	0.174051	0.150134	0.0909091	0.113703	0.138889	0.119186	0.10495	0.109489	0.12488
Total cells	1	1	1	1	1	1	1	1	1	1
Nex;CasTcKO Mutant P7 Tbr1
Bin	Prop cells	Prop cells	Prop cells	Prop cells	Prop cells	Prop cells	Prop cells	Prop cells	Prop cells	Average
1	0.038961	0.0162037	0.0346232	0.0406504	0.041769	0.0306513	0.0358209	0.0366748	0.026455	0.0335344
2	0.0181818	0.0347222	0.0305499	0.0325203	0.0614251	0.0651341	0.128358	0.0586797	0.026455	0.0506696
3	0.0233766	0.037037	0.0468432	0.0677507	0.012285	0.0708812	0.119403	0.0611247	0.0529101	0.0546235
4	0.0493506	0.0439815	0.0488798	0.0352304	0.019656	0.0938697	0.0835821	0.0757946	0.0767196	0.0585627
5	0.0753247	0.0949074	0.0610998	0.0731707	0.017199	0.0804598	0.080597	0.0855746	0.0793651	0.0719665
6	0.0857143	0.106481	0.0936864	0.116531	0.0786241	0.0881226	0.080597	0.117359	0.0978836	0.0961111
7	0.137662	0.173611	0.158859	0.170732	0.117936	0.153257	0.113433	0.114914	0.169312	0.145524
8	0.202597	0.212963	0.193483	0.162602	0.179361	0.151341	0.143284	0.168704	0.164021	0.175373
9	0.192208	0.166667	0.203666	0.157182	0.250614	0.143678	0.122388	0.134474	0.203704	0.174953
10	0.176623	0.113426	0.12831	0.143631	0.22113	0.122605	0.0925373	0.146699	0.103175	0.138682
Total cells	1	1	1	1	1	1	1	1	1	1
Control P7 Tbr1
Bin	Fluorescent cells	Prop cells		Bin	Fluorescent cells	Prop cells		Bin	Fluorescent cells	Prop cells		Bin	Fluorescent cells	Prop cells		Bin	Fluorescent cells	Prop cells		Bin	Fluorescent cells	Prop cells		Bin	Fluorescent cells	Prop cells		Bin	Fluorescent cells	Prop cells		Bin	Fluorescent cells	Prop cells
1	16	0.0306513		1	6	0.0189873		1	4	0.0107239		1	5	0.016835		1	13	0.0379009		1	12	0.0333333		1	2	0.00581395		1	16	0.0316832		1	15	0.0364964
2	34	0.0651341		2	9	0.028481		2	27	0.0723861		2	15	0.0505051		2	9	0.0262391		2	15	0.0416667		2	15	0.0436047		2	42	0.0831683		2	27	0.0656934
3	37	0.0708812		3	15	0.0474684		3	24	0.0643432		3	19	0.0639731		3	6	0.0174927		3	18	0.05		3	26	0.0755814		3	19	0.0376238		3	34	0.0827251
4	49	0.0938697		4	11	0.0348101		4	4	0.0107239		4	27	0.0909091		4	17	0.0495627		4	12	0.0333333		4	18	0.0523256		4	19	0.0376238		4	9	0.0218978
5	42	0.0804598		5	7	0.0221519		5	34	0.0911528		5	29	0.0976431		5	13	0.0379009		5	24	0.0666667		5	50	0.145349		5	62	0.122772		5	22	0.053528
6	46	0.0881226		6	34	0.107595		6	49	0.131367		6	39	0.131313		6	37	0.107872		6	47	0.130556		6	47	0.136628		6	53	0.10495		6	52	0.126521
7	80	0.153257		7	57	0.18038		7	57	0.152815		7	45	0.151515		7	66	0.19242		7	48	0.133333		7	43	0.125		7	77	0.152475		7	69	0.167883
8	79	0.151341		8	58	0.183544		8	57	0.152815		8	49	0.164983		8	71	0.206997		8	62	0.172222		8	61	0.177326		8	92	0.182178		8	72	0.175182
9	75	0.143678		9	64	0.202532		9	61	0.163539		9	42	0.141414		9	72	0.209913		9	72	0.2		9	41	0.119186		9	72	0.142574		9	66	0.160584
10	64	0.122605		10	55	0.174051		10	56	0.150134		10	27	0.0909091		10	39	0.113703		10	50	0.138889		10	41	0.119186		10	53	0.10495		10	45	0.109489
Total cells	522	1		Total cells	316	1		Total cells	373	1		Total cells	297	1		Total cells	343	1		Total cells	360	1		Total cells	344	1		Total cells	505	1		Total cells	411	1
Nex;CasTcKO Mutant P7 Tbr1
Bin	Fluorescent cells	Prop cells		Bin	Fluorescent cells	Prop cells		Bin	Fluorescent cells	Prop cells		Bin	Fluorescent cells	Prop cells		Bin	Fluorescent cells	Prop cells		Bin	Fluorescent cells	Prop cells		Bin	Fluorescent cells	Prop cells		Bin	Fluorescent cells	Prop cells		Bin	Fluorescent cells	Prop cells
1	15	0.038961		1	7	0.0162037		1	17	0.0346232		1	15	0.0406504		1	17	0.041769		1	16	0.0306513		1	12	0.0358209		1	15	0.0366748		1	10	0.026455
2	7	0.0181818		2	15	0.0347222		2	15	0.0305499		2	12	0.0325203		2	25	0.0614251		2	34	0.0651341		2	43	0.128358		2	24	0.0586797		2	10	0.026455
3	9	0.0233766		3	16	0.037037		3	23	0.0468432		3	25	0.0677507		3	5	0.012285		3	37	0.0708812		3	40	0.119403		3	25	0.0611247		3	20	0.0529101
4	19	0.0493506		4	19	0.0439815		4	24	0.0488798		4	13	0.0352304		4	8	0.019656		4	49	0.0938697		4	28	0.0835821		4	31	0.0757946		4	29	0.0767196
5	29	0.0753247		5	41	0.0949074		5	30	0.0610998		5	27	0.0731707		5	7	0.017199		5	42	0.0804598		5	27	0.080597		5	35	0.0855746		5	30	0.0793651
6	33	0.0857143		6	46	0.106481		6	46	0.0936864		6	43	0.116531		6	32	0.0786241		6	46	0.0881226		6	27	0.080597		6	48	0.117359		6	37	0.0978836
7	53	0.137662		7	75	0.173611		7	78	0.158859		7	63	0.170732		7	48	0.117936		7	80	0.153257		7	38	0.113433		7	47	0.114914		7	64	0.169312
8	78	0.202597		8	92	0.212963		8	95	0.193483		8	60	0.162602		8	73	0.179361		8	79	0.151341		8	48	0.143284		8	69	0.168704		8	62	0.164021
9	74	0.192208		9	72	0.166667		9	100	0.203666		9	58	0.157182		9	102	0.250614		9	75	0.143678		9	41	0.122388		9	55	0.134474		9	77	0.203704
10	68	0.176623		10	49	0.113426		10	63	0.12831		10	53	0.143631		10	90	0.22113		10	64	0.122605		10	31	0.0925373		10	60	0.146699		10	39	0.103175
Total cells	385	1		Total cells	432	1		Total cells	491	1		Total cells	369	1		Total cells	407	1		Total cells	522	1		Total cells	335	1		Total cells	409	1		Total cells	378	1
