## Supplemental Data 10 for "An adhesion signaling axis involving Dystroglycan, β1-Integrin and Cas adaptor proteins regulates the establishment of the cortical glial scaffold"

### Sheet: Fig 9C
EdU+ cells in CP/mm^2
e15.5	Control	Emx1Cre;TcKO
Animal 1	8.19858	15.8132
Animal 2	0	0		Mann Whitney U p=1
Animal 3	30.4575	28.4507
Animal 4	42.5975	73.0697
Mean	20.3134	29.3334
STDev	19.6544	31.3947
SEM	9.82721	15.6974
			Mispositioned edu+cells	Area (um^2)	Density				Mispositioned edu+cells	Area (um^2)	Density
Animal 1	Control						Animal 1	Emx1Cre;TcKO
Section 1			0	25901.8	0		Section 1		1	34514	28.9737
Section 2			1	30493.1	32.7943		Section 2		1	29172.5	34.2789
Section 3			0	20624.2	0		Section 3		0	20907.7	0
Section 4			0	10756.9	0		Section 4		0	24173.8	0
				Mean	8.19858					Mean	15.8132
Animal 2	Control						Animal 2	Emx1Cre;TcKO
Section 1			0	24382.9	0		Section 1		0	35839.5	0
Section 2			0	29096.4	0		Section 2		0	21666.6	0
Section 3			0	38305	0		Section 3		0	26542.449	0
Section 4			0	24076.1	0		Section 4		0	22430.1	0
				Mean	0					Mean	0
Animal 3	Control						Animal 3	Emx1Cre;TcKO
Section 1			1	29034	34.4424		Section 1		3	36695.1	81.7547
Section 2			0	19010.8	0		Section 2		0	20591.2	0
Section 3			3	34329.9	87.3874		Section 3		1	31203.2	32.048
Section 4			0	202308	0		Section 4		0	210743	0
				Mean	30.4575					Mean	28.4507
Animal 4	Control						Animal 4	Emx1Cre;TcKO
Section 1			1	16515.7	60.5485		Section 1		2	23769.3	84.1422
Section 2			1	23810.2	41.9987		Section 2		3	18443.1	162.663
Section 3			2	29479.9	67.8429		Section 3		1	21990.7	45.4739
Section 4			0	19341.3	0		Section 4		0	22546.389	0
				Mean	42.5975					Mean	73.0697

### Sheet: Fig 9D
EdU+ cells/mm^2
e15.5	Control	Emx1Cre;TcKO
Animal 1	1264.75	1654.25
Animal 2	2147.59	2324.89		Mann Whitney U test
Animal 3	2152.59	1483.28		The p-value equals 0.8857
Animal 4	2105.56	1682.22
Mean	1917.62	1786.16
SD	435.759	369.763
SEM	217.879	184.882
Control 1
Section 1				Section 2				Section 3				Mean
EDU+cells	Area (um^2)	Density		EDU+cells	Area (um^2)	Density		EDU+cells	Area (um^2)	Density		Density (/mm^2)
102	1498668	6.80604e-05		220	110132	0.00199761		107	61900.6	0.00172858		1264.75
Control 2
Section 1				Section 2				Section 3
EDU+cells	Area (um^2)	Density		EDU+cells	Area (um^2)	Density		EDU+cells	Area (um^2)	Density
166	71937	0.00230758		152	73220.6	0.00207592		147	71384.2	0.00205928		2147.59
Control 3
Section 1				Section 2				Section 3
EDU+cells	Area (um^2)	Density		EDU+cells	Area (um^2)	Density		EDU+cells	Area (um^2)	Density
133	50726.7	0.0026219		164	69385.8	0.0023636		106	71997.5	0.00147227		2152.59
Control 4
Section 1				Section 2				Section 3
EDU+cells	Area (um^2)	Density		EDU+cells	Area (um^2)	Density		EDU+cells	Area (um^2)	Density
185	80070.4	0.00231047		147	75155.4	0.00195595		152	74137.1	0.00205026		2105.56
Emx1Cre;TcKO 1
Section 1				Section 2				Section 3
EDU+cells	Area (um^2)	Density		EDU+cells	Area (um^2)	Density		EDU+cells	Area (um^2)	Density
186	83713.5	0.00222186		157	61578	0.00254961		185	967150	0.000191284		1654.25
Emx1Cre;TcKO 2
Section 1				Section 2				Section 3
EDU+cells	Area (um^2)	Density		EDU+cells	Area (um^2)	Density		EDU+cells	Area (um^2)	Density
196	91215.9	0.00214875		205	84756.6	0.00241869		150	62311.9	0.00240724		2324.89
Emx1Cre;TcKO 3
Section 1				Section 2				Section 3
EDU+cells	Area (um^2)	Density		EDU+cells	Area (um^2)	Density		EDU+cells	Area (um^2)	Density
93	59695.4	0.00155791		123	76995.5	0.0015975		84	64893.5	0.00129443		1483.28
Emx1Cre;TcKO 4
Section 1				Section 2				Section 3
EDU+cells	Area (um^2)	Density		EDU+cells	Area (um^2)	Density		EDU+cells	Area (um^2)	Density
171	97949.1	0.00174581		152	91171	0.0016672		137	83860.7	0.00163366		1682.22

### Sheet: Fig 9E
Tbr2+, EdU+ cells/EdU+ cells
e15.5	Control	Emx1Cre;TcKO
1	0.585342	0.760479
2	0.752534	0.429255
3	0.721288	0.771635
4	0.488341	0.644641
Mean	0.636877	0.651502
STDEV	0.122774	0.158901
SEM	0.0613871	0.0794505
Control 1	Section 1			Control 1	Section 2			Control 1	Section 3			Control 1	Section 4
Layers	Edu+,Tbr2+	EDU		LAYERS	Edu+,Tbr2+	EDU		LAYERS	Edu+,Tbr2+	EDU		LAYERS	Edu+,Tbr2+	EDU
L1,,10 excluded	71	97		L1,,10 excluded	66	127		L1,,10 excluded	184	275		L1,,10 excluded	53	126
Edu+,Tbr2+/edu	0.731959			Edu+,Tbr2+/edu	0.519685			Edu+,Tbr2+/edu	0.669091				0.420635
Control 2	Section 1			Control 2	Section 2			Control 2	Section 3			Control 2	Section 4
LAYERS	Edu+,Tbr2+	EDU		LAYERS	Edu+,Tbr2+	EDU		LAYERS	Edu+,Tbr2+	EDU		LAYERS	Edu+,Tbr2+	EDU
L1,,10 excluded	212	264		L1,,10 excluded	131	219		L1,,10 excluded	271	339		L1,,10 excluded	153	189
Edu+,Tbr2+/edu	0.80303			Edu+,Tbr2+/edu	0.598174			Edu+,Tbr2+/edu	0.79941			Edu+,Tbr2+/edu	0.809524
Control 3	Section 1			Control 3	Section 2			Control 3	Section 3
LAYERS	Edu+,Tbr2+	EDU		LAYERS	Edu+,Tbr2+	EDU		LAYERS	Edu+,Tbr2+	EDU
L1,,10 excluded	97	117		L1,,10 excluded	120	156		L1,,10 excluded	69	122
Edu+,Tbr2+/edu	0.82906			Edu+,Tbr2+/edu	0.769231			Edu+,Tbr2+/edu	0.565574
Control 4	Section 1			Control 4	Section 2			Control 4	Section 3
LAYERS	Edu+,Tbr2+	EDU		LAYERS	Edu+,Tbr2+	EDU		LAYERS	Edu+,Tbr2+	EDU
L1,,10 excluded	51	101		L1,,10 excluded	87	159		L1,,10 excluded	64	155
Edu+,Tbr2+/edu	0.50495			Edu+,Tbr2+/edu	0.54717			Edu+,Tbr2+/edu	0.412903
Emx1Cre;TcKO 1		Section 1		Emx1Cre;TcKO 1		Section 2		Emx1Cre;TcKO 1		Section 3		Emx1Cre;TcKO 1		Section 4
LAYERS	Edu+,Tbr2+	EDU		LAYERS	Edu+,Tbr2+	EDU		LAYERS	Edu+,Tbr2+	EDU		LAYERS	Edu+,Tbr2+	EDU
L1,,10 excluded	240	303		L1,,10 excluded	154	212		L1,,10 excluded	175	222		L1,,10 excluded	136	185
Edu+,Tbr2+/edu	0.792079			Edu+,Tbr2+/edu	0.726415			Edu+,Tbr2+/edu	0.788288			Edu+,Tbr2+/edu	0.735135
Emx1Cre;TcKO 2		Section 1		Emx1Cre;TcKO 2		Section 2		Emx1Cre;TcKO 2		Section 3
LAYERS	Edu+,Tbr2+	EDU		LAYERS	Edu+,Tbr2+	EDU		LAYERS	Edu+,Tbr2+	EDU
L1,,10 excluded	36	93		L1,,10 excluded	28	67		L1,,10 excluded	28	58
Edu+,Tbr2+/edu	0.387097			Edu+,Tbr2+/edu	0.41791			Edu+,Tbr2+/edu	0.482759
Emx1Cre;TcKO 3		Section 1		Emx1Cre;TcKO 3		Section 2		Emx1Cre;TcKO 3		Section 3
LAYERS	Edu+,Tbr2+	EDU		LAYERS	Edu+,Tbr2+	EDU		LAYERS	Edu+,Tbr2+	EDU
L1,,10 excluded	234	273		L1,,10 excluded	137	224		L1,,10 excluded	121	143
Edu+,Tbr2+/edu	0.857143			Edu+,Tbr2+/edu	0.611607			Edu+,Tbr2+/edu	0.846154
Emx1Cre;TcKO 4		Section 1		Emx1Cre;TcKO 4		Section 2		Emx1Cre;TcKO 4		Section 3
LAYERS	Edu+,Tbr2+	EDU		LAYERS	Edu+,Tbr2+	EDU		LAYERS	Edu+,Tbr2+	EDU
L1,,10 excluded	145	243		L1,,10 excluded	175	259		L1,,10 excluded	86	130
Edu+,Tbr2+/edu	0.596708			Edu+,Tbr2+/edu	0.675676			Edu+,Tbr2+/edu	0.661538
