## Supplemental Data 11 for "An adhesion signaling axis involving Dystroglycan, β1-Integrin and Cas adaptor proteins regulates the establishment of the cortical glial scaffold"

### Sheet: S9C Fig
EdU+ cells/mm^2
e12.5	Control	Emx1Cre;TcKO
Animal1	10352.1	7774.81
Animal2	7823.53	7627.81
Animal3	9285.44	11240.9
Animal4	9557.66	6687.12
Mean	9254.68	8332.67
SD	1055.97	1997.83
SEM	527.986	998.913
Control 1
Section 1				Section 2				Section 3				Mean Density (/mm^2)
EDU+cells	Area (um^2)	Density		EDU+cells	Area (um^2)	Density		EDU+cells	Area (um^2)	Density
74	6150.56	0.0120314		85	7140.48	0.011904		131	18396.6	0.00712087		10352.1
Control 2
Section 1				Section 2				Section 3
EDU+cells	Area (um^2)	Density		EDU+cells	Area (um^2)	Density		EDU+cells	Area (um^2)	Density
205	21868.1	0.00937437		157	22272.7	0.00704898		139	19724	0.00704724		7823.53
Control 3
Section 1				Section 2				Section 3
EDU+cells	Area (um^2)	Density		EDU+cells	Area (um^2)	Density		EDU+cells	Area (um^2)	Density
56	4441.16	0.0126093		123	26704.2	0.00460601		81	7612.09	0.010641		9285.44
Control 4
Section 1				Section 2				Section 3
EDU+cells	Area (um^2)	Density		EDU+cells	Area (um^2)	Density		EDU+cells	Area (um^2)	Density
78	6869.59	0.0113544		121	13021.5	0.00929236		118	14701.8	0.00802623		9557.66
Emx1Cre;TcKO 1
Section 1				Section 2				Section 3				Mean
EDU+cells	Area (um^2)	Density		EDU+cells	Area (um^2)	Density		EDU+cells	Area (um^2)	Density
75	6589.7	0.0113814		161	29002.3	0.00555129		197	30821	0.00639174		7774.81
Emx1Cre;TcKO 2
Section 1				Section 2				Section 3
EDU+cells	Area (um^2)	Density		EDU+cells	Area (um^2)	Density		EDU+cells	Area (um^2)	Density
283	31711	0.00892433		103	28236.5	0.00364776		221	21432.7	0.0103113		7627.81
Emx1Cre;TcKO 3
Section 1				Section 2				Section 3
EDU+cells	Area (um^2)	Density		EDU+cells	Area (um^2)	Density		EDU+cells	Area (um^2)	Density
144	21172.8	0.00680119		98	7744.28	0.0126545		114	7990.39	0.0142671		11240.9
Emx1Cre;TcKO 4
Section 1				Section 2				Section 3
EDU+cells	Area (um^2)	Density		EDU+cells	Area (um^2)	Density		EDU+cells	Area (um^2)	Density
133	17186.2	0.00773876		88	20513.2	0.00428992		94	11702.2	0.00803267		6687.12

### Sheet: S9D Fig
Tbr2+, EdU+ cells/EdU+ cells
e12.5	Control	Emx1Cre;TcKO
Animal 1	0.392352	0.358612
Animal 2	0.426219	0.520655
Animal 3	0.476822	0.445812
Animal 4	0.409259	0.553512
Mean	0.426163	0.469648
SD	0.0364932	0.0866641
SEM	0.0182466	0.043332
Control 1	Section 1			Control 1	Section 2			Control 1	Section 3
LAYERS	Edu+,Tbr2+	EDU		LAYERS	Edu+,Tbr2+	EDU		LAYERS	Edu+,Tbr2+	EDU
L1,,10 excluded	46	160		L1,,10 excluded	66	143		L1,,10 excluded	42	96
Edu+,Tbr2+/edu	0.2875			Edu+,Tbr2+/edu	0.452055			Edu+,Tbr2+/edu	0.4375
Control 2	Section 1			Control 2	Section 2			Control 2	Section 3
LAYERS	Edu+,Tbr2+	EDU		LAYERS	Edu+,Tbr2+	EDU		LAYERS	Edu+,Tbr2+	EDU
L1,,10 excluded	44	104		L1,,10 excluded	44	111		L1,,10 excluded	45	98
Edu+,Tbr2+/edu	0.423077			Edu+,Tbr2+/edu	0.396396			Edu+,Tbr2+/edu	0.459184
Control 3	Section 1			Control 3	Section 2			Control 3	Section 3
LAYERS	Edu+,Tbr2+	EDU		LAYERS	Edu+,Tbr2+	EDU		LAYERS	Edu+,Tbr2+	EDU
L1,,10 excluded	206	403		L1,,10 excluded	77	205		L1,,10 excluded	56	103
Edu+,Tbr2+/edu	0.511166			Edu+,Tbr2+/edu	0.37561			Edu+,Tbr2+/edu	0.543689
Control 4	Section 1			Control 4	Section 2			Control 4	Section 3
LAYERS	Edu+,Tbr2+	EDU		LAYERS	Edu+,Tbr2+	EDU		LAYERS	Edu+,Tbr2+	EDU
L1,,10 excluded	116	261		L1,,10 excluded	92	168		L1,,10 excluded	33	140
Edu+,Tbr2+/edu	0.444444			Edu+,Tbr2+/edu	0.547619			Edu+,Tbr2+/edu	0.235714
Emx1Cre;TcKO 1		Section 1		Emx1Cre;TcKO 1		Section 2
LAYERS	Edu+,Tbr2+	EDU		LAYERS	Edu+,Tbr2+	EDU
L1,,10 excluded	66	233		L1,,10 excluded	69	159
Edu+,Tbr2+/edu	0.283262			Edu+,Tbr2+/edu	0.433962
Emx1Cre;TcKO 2		Section 1		Emx1Cre;TcKO 2		Section 2		Emx1Cre;TcKO 2		Section 3
LAYERS	Edu+,Tbr2+	EDU		LAYERS	Edu+,Tbr2+	EDU		LAYERS	Edu+,Tbr2+	EDU
L1,,10 excluded	206	403		L1,,10 excluded	38	98		L1,,10 excluded	61	92
Edu+,Tbr2+/edu	0.511166			Edu+,Tbr2+/edu	0.387755			Edu+,Tbr2+/edu	0.663043
Emx1Cre;TcKO 3		Section 1		Emx1Cre;TcKO 3		Section 2		Emx1Cre;TcKO 3		Section 3
LAYERS	Edu+,Tbr2+	EDU		LAYERS	Edu+,Tbr2+	EDU		LAYERS	Edu+,Tbr2+	EDU
L1,,10 excluded	206	403		L1,,10 excluded	73	184		L1,,10 excluded	64	149
Edu+,Tbr2+/edu	0.511166			Edu+,Tbr2+/edu	0.396739			Edu+,Tbr2+/edu	0.42953
Emx1Cre;TcKO 4		Section 1		Emx1Cre;TcKO 4		Section 2		Emx1Cre;TcKO 4		Section 3
LAYERS	Edu+,Tbr2+	EDU		LAYERS	Edu+,Tbr2+	EDU		LAYERS	Edu+,Tbr2+	EDU
L1,,10 excluded	151	255		L1,,10 excluded	79	135		L1,,10 excluded	115	238
Edu+,Tbr2+/edu	0.592157			Edu+,Tbr2+/edu	0.585185			Edu+,Tbr2+/edu	0.483193
