## Supplemental Data 12 for "An adhesion signaling axis involving Dystroglycan, β1-Integrin and Cas adaptor proteins regulates the establishment of the cortical glial scaffold"

### Sheet: Fig 10
pcDNA3.1-myc	pYCas relative fluorescence					Summary
cell	Experiment 1	Experiment 2	Experiment 3			CasY165 transfected/ CasY165 untransfected neighbor
1	1.10077	0.71675	1.07859				Exp 1	Exp 2	Exp 3	Mean	SD	SEM
2	1.14262	0.680305	1.10981			pcDNA3.1-myc	1.18475	0.851321	1.05418	1.03008	0.168015	0.097004
3	1.07783	0.818661	1.25244			myc-Dag1	2.93623	3.05355	2.56525	2.85167	0.254895	0.147164
4	1.28975	0.64791	1.06298			myc-Dag1ecto	2.57144	2.9188	2.75138	2.7472	0.173719	0.100297
5	1.32214	0.788965	1.08781
6	1.01033	0.781541	1.03175
7	1.1109	0.944869	1.28508
8	1.02046	0.925296	1.09136
9	1.13452	0.766693	1.10839
10	1.49964	0.960391	1.00337
11	1.56038	0.878053	0.967181
12	1.2425	0.795714	0.908994
13	0.984013	1.0947	1.11265
14	1.09065	0.917197	0.855774
15		0.882102	0.856484
16		0.927996
17		0.831484
18		0.903699
19		0.739022
20		0.901
21		0.805838
22		0.946893
23		0.925296
Mean	1.18475	0.851321	1.05418
myc-Dag1	pYCas relative fluorescence
cell	Experiment 1	Experiment 2	Experiment 3
1	3.73534	2.74862	2.34882
2	2.22655	3.30427	3.04168
3	2.40024	3.29882	2.149
4	3.7442	1.88749	2.64434
5	1.85083	2.9606	3.51481
6	3.08787	1.90463	2.16891
7	2.49239	2.28649	2.13522
8	2.07946	3.47416	2.03799
9	3.37853	4.50363	2.20719
10	2.55797	2.91306	2.08087
11	3.08492	4.30724	3.81186
12	2.8498		2.46442
13	2.48176		2.7431
14	2.74346
15	1.86974
16	1.7445
17	4.05967
18	4.63979
19	4.45606
20	3.24147
Mean	2.93623	3.05355	2.56525
myc-Dag1ecto	pYCas relative fluorescence
cell	Experiment 1	Experiment 2	Experiment 3
1	2.39666	3.73464	2.73428
2	2.2063	2.95194	3.22709
3	1.82228	4.7295	3.59324
4	3.01995	3.72811	3.35436
5	2.03049	3.59494	2.18567
6	2.42178	2.2776	3.04651
7	2.1184	3.04855	3.4133
8	2.04833	2.7437	2.13927
9	2.0642	3.0257	2.30542
10	3.06886	2.85206	2.53427
11	3.07151	3.02309	1.73173
12	3.09002	3.08446
13	3.47404	2.66536
14	3.01004	2.3716
15	2.00273	2.17054
16	1.78262	2.25606
17	5.03193	1.36173
18	1.92011
19	2.27703
Mean	2.57144	2.9188	2.75138
