## Supplemental Data 13 for "An adhesion signaling axis involving Dystroglycan, β1-Integrin and Cas adaptor proteins regulates the establishment of the cortical glial scaffold"

### Sheet: Fig 12
WT + myc
Replicate	1			2				3				4				5				6				7
Nestin Mean Intensity Mean Intensity	pY165Cas Mean Intensity	pY165Cas Relative Intensity (pY165Cas/Nestin)		Nestin Mean Intensity Mean Intensity	pY165Cas Mean Intensity	pY165Cas Relative Intensity (pY165Cas/Nestin)		Nestin Mean Intensity Mean Intensity	pY165Cas Mean Intensity	pY165Cas Relative Intensity (pY165Cas/Nestin)		Nestin Mean Intensity Mean Intensity	pY165Cas Mean Intensity	pY165Cas Relative Intensity (pY165Cas/Nestin)		Nestin Mean Intensity Mean Intensity	pY165Cas Mean Intensity	pY165Cas Relative Intensity (pY165Cas/Nestin)		Nestin Mean Intensity Mean Intensity	pY165Cas Mean Intensity	pY165Cas Relative Intensity (pY165Cas/Nestin)
169.383	24.312	0.143533		191.627	6.675	0.0348333		167.166	5.208	0.0311547		191.332	1.229	0.00642339		191.986	1.062	0.00553165		168.991	1.307	0.00773414
147.873	16.333	0.110453		186.662	6.378	0.0341687		134.493	2.044	0.0151978		147.76	1.458	0.00986735		186.261	1.881	0.0100987		161.929	1.559	0.00962768
160.476	6.424	0.0400309		101.258	6.847	0.0676193		148.392	2.315	0.0156006		130.883	1.185	0.00905389		178.553	1.398	0.00782961		114.332	1.233	0.0107844
117.939	4.001	0.0339243		96.294	6.679	0.0693605		136.616	2.03	0.0148592		175.763	1.838	0.0104573		202.473	1.139	0.00562544		167.079	1.191	0.00712836
45.4	10.397	0.229009		120.475	1.992	0.0165346		96.514	2.32	0.024038		198.234	0.813	0.00410121		229.72	1.45	0.00631203		122.572	1.192	0.0097249
100	11.085	0.11085		178.184	3.014	0.0169151		121.502	2.31	0.019012		187.194	1.425	0.00761242		180.282	0.635	0.00352226		151.826	1.146	0.00754811
79.459	1.921	0.024176		131.594	4.364	0.0331626		143.295	5.448	0.0380195		143.48	1.612	0.011235		140.396	0.599	0.0042665		157.73	1.725	0.0109364
228.28	18.197	0.0797135		225.375	6.29	0.027909		149.489	1.829	0.012235		188.635	1.113	0.00590028		148.822	2.095	0.0140772		185.473	1.629	0.00878295
206.701	3.922	0.0189743		231.059	11.02	0.0476934		139.69	1.285	0.00919894		154.076	1.902	0.0123446		143.019	1.337	0.00934841		178.548	2.739	0.0153404
211.036	5.706	0.027038		40.927	5.307	0.12967		168.729	0.99	0.0058674		147.952	2.728	0.0184384		82.617	1.18	0.0142828
146.655	10.2298	0.0697543		150.345	5.8566	0.0389543		131.558	6.069	0.0461317		163.708	1.409	0.00860679
								169.895	1.449	0.0085288		175.116	1.464	0.00836017
								128.636	1.2	0.00932865
								120.635	1.886	0.0156339
								147.465	2.174	0.0147425
								198.382	2.16	0.0108881
								151.685	1.807	0.0119128
								118.579	2.135	0.0180049
								178.406	1.342	0.00752217
								137.101	3.79	0.0276439
								191.272	2.181	0.0114026
								166.475	4.367	0.0262322																	Mean of means	SD	SEM
Mean		0.0806778				0.0469837				0.0178707				0.00936673				0.00808946				0.00973415					0.0287871	0.0293649	0.0119882
Emx1Cre;B1 Mutant + myc
Nestin Mean Intensity Mean Intensity	pY165Cas Mean Intensity	pY165Cas Relative Intensity (pY165Cas/Nestin)		Nestin Mean Intensity Mean Intensity	pY165Cas Mean Intensity	pY165Cas Relative Intensity (pY165Cas/Nestin)		Nestin Mean Intensity Mean Intensity	pY165Cas Mean Intensity	pY165Cas Relative Intensity (pY165Cas/Nestin)		Nestin Mean Intensity Mean Intensity	pY165Cas Mean Intensity	pY165Cas Relative Intensity (pY165Cas/Nestin)		Nestin Mean Intensity Mean Intensity	pY165Cas Mean Intensity	pY165Cas Relative Intensity (pY165Cas/Nestin)		Nestin Mean Intensity Mean Intensity	pY165Cas Mean Intensity	pY165Cas Relative Intensity (pY165Cas/Nestin)
122.824	1.743	0.014191		203.833	4.522	0.0221848		174.891	1.576	0.00901133		120.644	2.114	0.0175226		183.764	8.58	0.0466903		144.938	7.789	0.0537402
139.492	1.715	0.0122946		215.308	2.084	0.00967916		139.986	3.263	0.0233095		83.752	4.344	0.0518674		190.606	9.246	0.0485084		133.902	7.782	0.0581171
177.705	2.732	0.0153738		133.097	2.524	0.0189636		97.471	2.118	0.0217295		121.119	2.833	0.0233902		139.325	5.837	0.0418949		164.044	9.158	0.0558265
134.567	1.365	0.0101436		213.122	3.942	0.0184964		171.538	4.162	0.0242628		175.704	2.994	0.01704		175.591	11.943	0.068016		150.743	11.193	0.0742522
229.541	1.715	0.00747143		122.388	1.503	0.0122806		139.484	1.958	0.0140375		106.849	1.254	0.0117362		143.851	6.76	0.0469931		182.157	3.87	0.0212454
155.196	1.41	0.00908529		68.774	1.635	0.0237735		70.273	1.7	0.0241914		148.258	1.953	0.013173		173.899	13.664	0.0785743		204.878	7.625	0.0372173
138.387	1.469	0.0106152		163.48	2.857	0.0174761		115.731	1.776	0.0153459		103.219	2.044	0.0198026		124.983	7.154	0.0572398		138.35	13.901	0.100477
135.945	1.482	0.0109015		159.665	2.284	0.014305		96.157	1.735	0.0180434		69.824	1.729	0.0247623		76.823	2.99	0.0389206		32.635	2.032	0.0622644
197.908	1.596	0.00806435		64.658	1.91	0.02954		105.174	1.35	0.0128359		85.262	1.716	0.0201262		76.301	3.174	0.0415984		112.151	12.277	0.109468
155.64	1.488	0.00956052		149.165	1.781	0.0119398										68.002	3.095	0.0455134		68.956	7.205	0.104487
118.466	1.34	0.0113113		104.822	1.939	0.018498
100.082	1.534	0.0153274
118.822	1.84	0.0154853
162.801	1.996	0.0122604
117.346	1.808	0.0154074
197.325	1.635	0.00828582
121.278	1.77	0.0145946
124.576	1.375	0.0110374																									Mean of means	SD	SEM
Mean		0.0117867				0.0179216				0.0180852				0.0221578				0.0513949				0.0677096					0.0315093	0.0225706	0.00921441
WT + myc-Dag1
Nestin Mean Intensity Mean Intensity	pY165Cas Mean Intensity	pY165Cas Relative Intensity (pY165Cas/Nestin)		Nestin Mean Intensity Mean Intensity	pY165Cas Mean Intensity	pY165Cas Relative Intensity (pY165Cas/Nestin)		Nestin Mean Intensity Mean Intensity	pY165Cas Mean Intensity	pY165Cas Relative Intensity (pY165Cas/Nestin)		Nestin Mean Intensity Mean Intensity	pY165Cas Mean Intensity	pY165Cas Relative Intensity (pY165Cas/Nestin)		Nestin Mean Intensity Mean Intensity	pY165Cas Mean Intensity	pY165Cas Relative Intensity (pY165Cas/Nestin)		Nestin Mean Intensity Mean Intensity	pY165Cas Mean Intensity	pY165Cas Relative Intensity (pY165Cas/Nestin)		Nestin Mean Intensity Mean Intensity	pY165Cas Mean Intensity	pY165Cas Relative Intensity (pY165Cas/Nestin)
66.511	4.456	0.0669964		30.916	4.466	0.144456		132.181	28.365	0.214592		112.9	19.89	0.176174		200.388	20.49	0.102252		147.645	26.38	0.178672		187.93	22.45	0.119459
74.57	9.771	0.131031		43.801	53.225	1.21515		124.275	8.985	0.0722993		175.794	59.07	0.336018		145.949	27.54	0.188696		174.568	42.8	0.245177		197.28	19.6	0.0993512
175.701	3.027	0.0172281		199.304	9.864	0.0494922		101.557	8.775	0.0864047		100.56	27.1	0.269491		193.806	30.91	0.159489		158.545	20.85	0.131508		147.121	17.77	0.120785
38.897	23.629	0.607476		184.359	9.41	0.0510417		126.622	26.82	0.211812		193.974	50.04	0.257973		191.672	22.39	0.116814		166.359	27.8	0.167108		176.736	16.46	0.0931333
85.551	52.882	0.618134		182.952	26.481	0.144743		107.688	24.54	0.227881		123.037	20.64	0.167754		145.472	29.94	0.205813		189.424	22.89	0.12084		113.438	25.26	0.222677
131.269	38.623	0.294228		186.761	6.537	0.035002		157.931	21.84	0.138288		136.38	36	0.263968		135.757	45.52	0.335305		141.317	16.73	0.118386		172.739	19.71	0.114103
133.471	64.196	0.480973		193.407	7.27	0.0375891		149.826	27.51	0.183613		112.544	41.04	0.364657		180.72	40.25	0.22272		130.907	33.82	0.258351		174.15	18.58	0.10669
68.512	72.312	1.05546		206.955	5.141	0.0248411		104.868	25.605	0.244164		132.067	34.58	0.261837		99.477	11.16	0.112187		143.557	11.18	0.0778785		200.32	23.65	0.118061
213.059	4.568	0.0214401		112.031	5.458	0.0487187		190.276	29.415	0.154591		146.08	19.78	0.135405		132.267	4.36	0.0329636		159.175	16.62	0.104413		138.49	18.83	0.135966
119.365	6.853	0.0574121		208.283	4.584	0.0220085		158.331	25.035	0.158118		148.112	53.73	0.362766		105.477	6.47	0.0613404		140.627	12.28	0.0873232		130.555	13.19	0.10103
110.691	28.0317	0.253244		154.877	13.2436	0.0855105		204.215	22.635	0.110839		162.828	71.01	0.436104		172.057	24.27	0.141058		178.909	15.03	0.0840092		128.393	14.04	0.109352
								163.102	31.65	0.19405		163.769	53.68	0.327779		172.994	51.02	0.294924		147.485	15.02	0.101841		142.491	18.37	0.12892
								143.009	43.365	0.303233		223.799	35.16	0.157105		127.294	47.18	0.370638		140.003	15.99	0.114212
								117.865	13.575	0.115174		220.163	70.87	0.321898		163.965	14.43	0.0880066		138.301	8.42	0.0608817
								205.157	9.495	0.0462816		160.969	21.62	0.134312		156.189	17.97	0.115053		133.414	11.64	0.0872472
								157.971	12.63	0.0799514		155.637	60.17	0.386605		145.844	12.31	0.0844053		192.465	8.42	0.0437482
								146.135	9.855	0.0674376		131.016	15.11	0.115329		151.528	14.91	0.0983977		142.835	9.7	0.0679105
												182.553	33.71	0.184659		157.341	32.7	0.207829		177.791	5.59	0.0314414
												171.504	35.64	0.207809		179.132	18.32	0.102271		138.661	13.21	0.0952683
												160.511	22.68	0.141299		170.956	13.31	0.0778563
												155.942	15.95	0.102282		170.14	21.32	0.125309
												186.713	12.42	0.0665192		113.967	18.35	0.161012
												179.313	33.27	0.185541		167.761	27.64	0.164758
												187.202	46.12	0.246365		134.179	30.54	0.227606
												197.509	27.26	0.138019		167.597	26.15	0.156029
												142.421	15.69	0.110166		133.688	22.84	0.170846
												156.286	9.83	0.0628975		169.493	22.36	0.131923
												145.098	16.8	0.115784		127.387	15.42	0.121048
												65.807	17.08	0.259547		180.635	20.76	0.114928
												192.605	39.16	0.203318
												201.672	44.84	0.222341
												198.478	35.41	0.178408
												165.156	18.57	0.112439													Mean of means	SD	SEM
Mean		0.327603				0.16896				0.153455				0.212502				0.154878				0.114538				0.122461	0.179199	0.0729065	0.0275561
Emx1Cre;B1 Mutant + myc-Dag1
Nestin Mean Intensity Mean Intensity	pY165Cas Mean Intensity	pY165Cas Relative Intensity (pY165Cas/Nestin)		Nestin Mean Intensity Mean Intensity	pY165Cas Mean Intensity	pY165Cas Relative Intensity (pY165Cas/Nestin)		Nestin Mean Intensity Mean Intensity	pY165Cas Mean Intensity	pY165Cas Relative Intensity (pY165Cas/Nestin)		Nestin Mean Intensity Mean Intensity	pY165Cas Mean Intensity	pY165Cas Relative Intensity (pY165Cas/Nestin)		Nestin Mean Intensity Mean Intensity	pY165Cas Mean Intensity	pY165Cas Relative Intensity (pY165Cas/Nestin)		Nestin Mean Intensity Mean Intensity	pY165Cas Mean Intensity	pY165Cas Relative Intensity (pY165Cas/Nestin)
123.102	1.957	0.0158974		219.103	1.11	0.00506611		145.308	1.4	0.00963471		152.71	2.298	0.0150481		144.62	8.027	0.0555041		140.445	4.737	0.0337285
87.894	3.352	0.0381368		174.672	2.892	0.0165567		173.407	2.133	0.0123005		115.011	1.107	0.00962517		168.746	5.812	0.0344423		213.379	5.844	0.0273879
99.369	6.7	0.0674255		102.534	3.057	0.0298145		114.251	1.401	0.0122625		105.352	3.009	0.0285614		144.623	3.848	0.0266071		163.205	9.672	0.0592629
116.662	1.279	0.0109633		140.754	5.455	0.0387556		92.826	1.785	0.0192295		100.081	1.67	0.0166865		187.022	3.922	0.0209708		145.35	2.991	0.0205779
94.268	2.925	0.0310286		76.93	2.289	0.0297543		106.166	1.301	0.0122544		147.472	1.671	0.011331		188.972	3.407	0.0180291		153.329	10.328	0.0673584
176.119	2.753	0.0156315		80.017	3.37	0.0421161		81.808	1.329	0.0162454		154.673	1.924	0.0124391		187.776	4.578	0.0243801		165.127	10.079	0.0610379
116.448	1.951	0.0167543		90.745	3.253	0.0358477		155.627	1.52	0.00976694		118.708	2.077	0.0174967		148.005	2.827	0.0191007		72.745	5.292	0.0727473
189.719	3.081	0.0162398		138.997	4.016	0.0288927						203.652	1.708	0.00838686		190.815	4.976	0.0260776		177.248	11.576	0.0653096
157.952	2.051	0.012985		130.167	2.075	0.0159411						210.259	1.44	0.0068487		96.059	3.739	0.038924		131.616	10.779	0.0818973
171.507	1.847	0.0107692		96.07	5.952	0.0619548						211.513	2.022	0.0095597		128.37	5.342	0.0416141		208.131	26.331	0.126512
170.362	3.459	0.0203038										197.721	1.31	0.0066255		156.328	3.783	0.0241991
133.702	4.931	0.0368805										99.422	1.432	0.0144033
150.942	3.358	0.022247
67.659	1.485	0.0219483																									Mean of means	SD	SEM
Mean		0.0240865				0.03047				0.0130991				0.0130843				0.0299863				0.0615819					0.028718	0.0178579	0.00729047
