## Supplemental Data 14 for "An adhesion signaling axis involving Dystroglycan, β1-Integrin and Cas adaptor proteins regulates the establishment of the cortical glial scaffold"

### Sheet: Fig 13
# of Dysplasia/ IUE Area (mm^2)
	Control + DSrc+p130ZipB	Control + SrcZipA+p130ZipB	Emx1Cre;B1f/f + DSrc+p130ZipB	Emx1Cre;B1f/f + SrcZipA+p130ZipB
Animal 1	0	0	0.950097	0.358815
Animal 2	0	0	0.584877	0
Animal 3	0	0	0	0.294493
Animal 4	0	0	1.36026	0
Animal 5	0	0	1.91534	1.00701
Animal 6	0	0	2.89864	0.258405
Animal 7		0		0
Animal 8		0
Animal 9		0
Mean	0	0	1.28487	0.274103
STDEV	0	0	1.02571	0.358325
SEM	0	0	0.418744	0.135434
n	6	9	6	7
Control + DSrc+p130ZipB					Control + SrcZipA+p130ZipB
Animal	Avg # Dysplasia	Avg area (um^2)	Density (/mm^2)		Animal	Avg # Dysplasia	Avg area (um^2)	Density (/mm^2)
1	0	520791	0		1	0	378927	0
2	0	1.20986e+06	0		2	0	890499	0
3	0	562567	0		3	0	378927	0
4	0	407306	0		4	0	711812	0
5	0	978898	0		5	0	1.09193e+06	0
6	0	616657	0		6	0	815204	0
		Mean	0		7	0	1.06378e+06	0
		STDEV	0		8	0	1.32216e+06	0
		SEM	0		9	0	2.24398e+06	0
		n	6				Mean	0
							STDEV	0
							SEM	0
							n	9
Emx1Cre;B1f/f + DSrc+p130ZipB					Emx1Cre;B1f/f + SrcZipA+p130ZipB
Animal	Avg # Dysplasia	Avg area (um^2)	Density (/mm^2)		Animal	Avg # Dysplasia	Avg area (um^2)	Density (/mm^2)
1	0.6	631514	0.950097		1	0.25	696738	0.358815
2	0.25	427440	0.584877		2	0	276833	0
3	0	817510	0		3	0.2	679134	0.294493
4	1.66667	1.22526e+06	1.36026		4	0	916010	0
5	1.75	913677	1.91534		5	0.857143	851180	1.00701
6	1.33333	459986	2.89864		6	0.333333	1.28997e+06	0.258405
		Mean	1.28487		7	0	857634	0
		STDEV	1.02571				Mean	0.274103
		SEM	0.418744				Stdev	0.358325
		n	6				SEM	0.135434
							n	7
